# Loss of *UBE3A* impacts both neuronal and non-neuronal cells in human cerebral organoids

**DOI:** 10.1101/2024.02.09.579672

**Authors:** R. Chris Estridge, Z. Begum Yagci, Dilara Sen, Travis S. Ptacek, Jeremy M. Simon, Albert J. Keung

## Abstract

Angelman syndrome is a neurodevelopmental disorder caused by (epi)genetic lesions of maternal *UBE3A*. Research has focused largely on the role of *UBE3A* in neurons due to its imprinting in that cell type. Yet, evidence suggests there may be broader neurodevelopmental impacts of *UBE3A* dysregulation. Human cerebral organoids might reveal these understudied aspects of *UBE3A* as they recapitulate diverse cell types of the developing human brain. We performed scRNAseq on organoids to reveal the effects of *UBE3A* disruption on cell type-specific compositions and transcriptomic alterations. In the absence of *UBE3A*, progenitor proliferation and structures were disrupted while organoid composition shifted away from proliferative cell types. We observed impacts on non-neuronal cells, including choroid plexus enrichment. Furthermore, EMX1+ cortical progenitors were negatively impacted, disrupting corticogenesis, and potentially delaying excitatory neuron maturation. This work reveals novel impacts of *UBE3A* on understudied cell types and related neurodevelopmental processes and elucidates potential new therapeutic targets.

**Teaser:** Human cerebral organoids exhibit compositional and transcriptomic alterations in both neuronal and non-neuronal cells in the absence of *UBE3A*.
