## Supplemental Data S1 for "Loss of *UBE3A* impacts both neuronal and non-neuronal cells in human cerebral organoids"

### Sheet: Figure 1
6 week cell type composition									Avergage		Standard Deviation		n			Proportion Comparision with Propeller Test using arcsin squareroot transformation
Cell Type	H9WT 1	H9WT 2	H9WT 3	H9 UBE3A m-/p- 1	H9 UBE3A m-/p- 2	H9 UBE3A m-/p- 3		Cell Type	H9WT	H9 UBE3A m-/p-	H9WT	H9 UBE3A m-/p-	H9WT	H9 UBE3A m-/p-		BaselineProp.clusters	BaselineProp.Freq	PropMean.UBE3A m-/p-	PropMean.WT	PropRatio	Tstatistic	P.Value	FDR
RG	0.168142	0.190236	0.189418	0.136856	0.191958	0.0905797		RG	0.182598	0.139798	0.0125267	0.0507534	3	3		RG	0.161643	0.139798	0.182598	0.765605	-1.43892	0.18512	0.462799
IN	0.164924	0.155724	0.101587	0.105691	0.14786	0.0625		IN	0.140745	0.10535	0.034222	0.042681	3	3		IN	0.125233	0.10535	0.140745	0.74852	-1.22016	0.254405	0.477009
Proliferating RG	0.214803	0.218013	0.168254	0.0657182	0.0875486	0.0923913		Proliferating RG	0.200357	0.081886	0.0278482	0.0142096	3	3		Proliferating RG	0.135903	0.081886	0.200357	0.408701	-4.86617	0.000975832	0.00731874
EN	0.0724055	0.0690236	0.102646	0.331301	0.226329	0.117754		EN	0.0813582	0.225128	0.0185127	0.106779	3	3		EN	0.164977	0.225128	0.0813582	2.76712	3.06607	0.0172051	0.0860257
Mes	0.0233307	0.0395623	0.0275132	0.0826558	0.0415045	0.00996377		Mes	0.0301354	0.044708	0.00842753	0.0364518	3	3		Mes	0.0398773	0.044708	0.0301354	1.48357	0.512549	0.621009	0.755792
ChP	0.0563154	0.0547138	0.104762	0.0562331	0.0713359	0.374094		ChP	0.0719304	0.167221	0.0284442	0.179316	3	3		ChP	0.11203	0.167221	0.0719304	2.32476	1.06338	0.32715	0.54525
EN/IP	0.0305712	0.0277778	0.0529101	0.0325203	0.0473411	0.0190217		EN/IP	0.0370863	0.0329611	0.0137747	0.0141648	3	3		EN/IP	0.035076	0.0329611	0.0370863	0.888765	-0.320981	0.755792	0.755792
Neuron	0.0627514	0.0673401	0.0529101	0.0785908	0.0609598	0.0280797		Neuron	0.0610005	0.0558768	0.00737262	0.0256363	3	3		Neuron	0.0598826	0.0558768	0.0610005	0.916005	-0.38707	0.707991	0.755792
RSPO+	0.0514883	0.0462963	0.0783069	0.0338753	0.0233463	0.00996377		RSPO+	0.0586972	0.0223951	0.0171798	0.0119841	3	3		RSPO+	0.038677	0.0223951	0.0586972	0.381537	-2.54146	0.0324241	0.12159
ChP/RG	0.0249397	0.0109428	0.0137566	0.00609756	0.00259403	0.131341		ChP/RG	0.0165463	0.0466774	0.00740373	0.0733414	3	3		ChP/RG	0.0286743	0.0466774	0.0165464	2.82101	0.457646	0.662648	0.755792
IN/IP	0.0193081	0.0210438	0.0179894	0.0223577	0.0512322	0.0163043		IN/IP	0.0194471	0.0299647	0.00153191	0.0186652	3	3		IN/IP	0.0261403	0.0299647	0.0194471	1.54083	0.772163	0.460453	0.660304
RSPO+/ChP	0.0321802	0.023569	0.0359788	0.00338753	0.00713359	0.0298913		RSPO+/ChP	0.030576	0.0134708	0.00635853	0.0143434	3	3		RSPO+/ChP	0.0201387	0.0134708	0.030576	0.440568	-1.74275	0.116467	0.3494
Proliferating IP	0.0482703	0.0496633	0.0253968	0	0.00129702	0.000905797		Proliferating IP	0.0411101	0.000734271	0.0136259	0.000665304	3	3		Proliferating IP	0.0194719	0.000734271	0.0411101	0.0178611	-5.11503	0.00070025	0.00731874
RG/IP	0.0136766	0.0126263	0.0042328	0.0189702	0.0285344	0.0144928		RG/IP	0.0101786	0.0206658	0.00517588	0.00717273	3	3		RG/IP	0.0165377	0.0206658	0.0101785	2.03033	1.2858	0.231638	0.477009
Neuron/IP	0.0168946	0.013468	0.0243386	0.0257453	0.0110246	0.00271739		Neuron/IP	0.0182337	0.0131624	0.00555765	0.0116618	3	3		Neuron/IP	0.0157375	0.0131624	0.0182337	0.721872	-0.730576	0.484223	0.660304

### Sheet: Figure 2
6 Week DEGs
Cell Type	DEG Down	DEG Up	DEG Total			DEG Down	DEG Up	DEG Total	Not Significant	Total Genes		Thesholds
RG	985	431	1416		All Cells	1973	2233	4206	7562	11768		avg_log2FC	>|1|
Proliferating RG	412	769	1181									false discovery rate q	<0.05
RG/IP	17	44	61
Proliferating IP	1	24	25									FindMarkers	ident.1 = H9UBE3A m-/p-
EN	1064	837	1901										ident.2 = H9WT
EN/IP	162	114	276
IN	354	482	836
IN/IP	76	128	204
Neuron	356	142	498
Neuron/IP	130	19	149
Mes	1147	83	1230
RSPO+	426	27	453
RSPO+/ChP	68	64	132
ChP	720	1057	1777
ChP/RG	56	1450	1506

### Sheet: Figure 3
EdU Stem Cell Level				EdU Stem Cell Level Fraction of Cells							EdU Embryoid Body Level				EdU Embryoid Body Level Fraction of Cells							Organoid Size					Organoid Size (mm2)
S-phase				S-phase							S-phase				S-phase							Genotype	Batch	Organoid Size (mm2)			Genotype	Average	Standard Deviation	n	95% Confidence Interval	t-test
Genotype	Replicate	Fraction of cells		Genotype	Average	Standard Deviation	n	95% Confidence Interval			Genotype	Replicate	Fraction of cells		Genotype	Average	Standard Deviation	n	95% Confidence Interval			H9WT	1	2.05541			H9WT	2.06381	0.0769619	3	0.087089	0.00151966
H9WT	1	0.587		H9WT	0.591	0.00781025	3	0.00883797			H9WT	1	0.42		H9WT	0.462	0.0363868	3	0.0411748			H9WT	2	2.14463			H9 UBE3A m-/p-	1.04329	0.166189	3	0.188057
H9WT	2	0.6		H9UBE3a m-/p+	0.576	0.0181934	3	0.0205874			H9WT	2	0.484		H9UBE3a m-/p+	0.253	0.0155242	3	0.0175669			H9WT	3	1.99139
H9WT	3	0.586		H9 UBE3A m-/p-	0.571333	0.0223681	3	0.0253115			H9WT	3	0.482		H9 UBE3A m-/p-	0.248	0.0160935	3	0.0182111			H9 UBE3A m-/p-	1	1.18111
H9UBE3a m-/p+	1	0.565									H9UBE3a m-/p+	1	0.252									H9 UBE3A m-/p-	2	1.09002
H9UBE3a m-/p+	2	0.566									H9UBE3a m-/p+	2	0.269									H9 UBE3A m-/p-	3	0.858739
H9UBE3a m-/p+	3	0.597									H9UBE3a m-/p+	3	0.238
H9 UBE3A m-/p-	1	0.576									H9 UBE3A m-/p-	1	0.243
H9 UBE3A m-/p-	2	0.547									H9 UBE3A m-/p-	2	0.235
H9 UBE3A m-/p-	3	0.591									H9 UBE3A m-/p-	3	0.266
G0/G1				G0/G1							G0/G1				G0/G1
Genotype	Replicate	Fraction of cells		Genotype	Average	Standard Deviation	n	95% Confidence Interval			Genotype	Replicate	Fraction of cells		Genotype	Average	Standard Deviation	n	95% Confidence Interval
H9WT	1	0.271		H9WT	0.263333	0.00929157	3	0.0105142			H9WT	1	0.335		H9WT	0.310667	0.0217792	3	0.024645
H9WT	2	0.253		H9UBE3a m-/p+	0.281	0.00556776	3	0.0063004			H9WT	2	0.293		H9UBE3a m-/p+	0.629667	0.0145717	3	0.0164891
H9WT	3	0.266		H9 UBE3A m-/p-	0.347667	0.0161658	3	0.018293			H9WT	3	0.304		H9 UBE3A m-/p-	0.624667	0.0106927	3	0.0120997
H9UBE3a m-/p+	1	0.286									H9UBE3a m-/p+	1	0.645
H9UBE3a m-/p+	2	0.282									H9UBE3a m-/p+	2	0.616
H9UBE3a m-/p+	3	0.275									H9UBE3a m-/p+	3	0.628
H9 UBE3A m-/p-	1	0.357									H9 UBE3A m-/p-	1	0.637
H9 UBE3A m-/p-	2	0.357									H9 UBE3A m-/p-	2	0.619
H9 UBE3A m-/p-	3	0.329									H9 UBE3A m-/p-	3	0.618
G2/M				G2/M							G2/M				G2/M
Genotype	Replicate	Fraction of cells		Genotype	Average	Standard Deviation	n	95% Confidence Interval			Genotype	Replicate	Fraction of cells		Genotype	Average	Standard Deviation	n	95% Confidence Interval
H9WT	1	0.137		H9WT	0.140667	0.00351188	3	0.003974			H9WT	1	0.247		H9WT	0.23	0.0153948	3	0.0174205
H9WT	2	0.141		H9UBE3a m-/p+	0.145667	0.0135769	3	0.0153635			H9WT	2	0.226		H9UBE3a m-/p+	0.118	0.0150997	3	0.0170866
H9WT	3	0.144		H9 UBE3A m-/p-	0.079	0.0121112	3	0.0137048			H9WT	3	0.217		H9 UBE3A m-/p-	0.127667	0.0160728	3	0.0181877
H9UBE3a m-/p+	1	0.154									H9UBE3a m-/p+	1	0.104
H9UBE3a m-/p+	2	0.153									H9UBE3a m-/p+	2	0.116
H9UBE3a m-/p+	3	0.13									H9UBE3a m-/p+	3	0.134
H9 UBE3A m-/p-	1	0.0672									H9 UBE3A m-/p-	1	0.121
H9 UBE3A m-/p-	2	0.0914									H9 UBE3A m-/p-	2	0.146
H9 UBE3A m-/p-	3	0.0784									H9 UBE3A m-/p-	3	0.116

### Sheet: Figure 4
11 week cell type composition											Avergage		Standard Deviation		n				Proportion Comparision with Propeller Test using arcsin squareroot transformation
Cell Type	H9WT 1	H9WT 2	H9WT 3	H9WT 4	H9WT 5	H9 UBE3A m-/p- 1	H9 UBE3A m-/p- 2	H9 UBE3A m-/p- 3		Cell Type	H9WT	H9 UBE3A m-/p-	H9WT	H9 UBE3A m-/p-	H9WT	H9 UBE3A m-/p-	t-test		BaselineProp.clusters	BaselineProp.Freq	PropMean.UBE3A m-/p-	PropMean.WT	PropRatio	Tstatistic	P.Value	FDR
EN	0.0332384	0.0573301	0.0504032	0.0234834	0.0215898	0.204412	0.161172	0.289532		EN	0.037209	0.218372	0.0160239	0.0653089	5	3	0.0366499		EN	0.0853677	0.218372	0.037209	5.8688	8.14458	1.18344e-05	4.49707e-05
Neuron/IP	0.0598291	0.0687961	0.078629	0.055773	0.0706575	0.025	0.028083	0.0178174		Neuron/IP	0.0667369	0.0236335	0.00906862	0.00526749	5	3	0.000147326		Neuron/IP	0.0537062	0.0236335	0.0667369	0.354129	-5.77708	0.000166987	0.000528793
ChP	0.02849	0.019656	0.0181452	0.0166341	0.0127576	0.189706	0.166056	0.222717		ChP	0.0191366	0.192826	0.00582438	0.0284591	5	3	0.0076268		ChP	0.0677615	0.192826	0.0191366	10.0763	14.6481	3.61618e-08	2.29025e-07
Neuron	0.0845204	0.0974611	0.100806	0.0782779	0.0647694	0.108824	0.130647	0.140312		Neuron	0.085167	0.126594	0.0146601	0.0161306	5	3	0.0221655		Neuron	0.0958722	0.126594	0.085167	1.48642	3.19406	0.00938797	0.0222964
EN-CL	0.358025	0.393939	0.419355	0.459883	0.381747	0	0.001221	0		EN-CL	0.40259	0.000407	0.0389193	0.000704945	5	3	2.06218e-05		EN-CL	0.284953	0.000407	0.40259	0.00101096	-27.275	7.55038e-11	1.43457e-09
RG	0.211776	0.167895	0.139113	0.158513	0.18842	0.0647059	0.225885	0.100223		RG	0.173143	0.130271	0.0279532	0.084687	5	3	0.475873		RG	0.166445	0.130271	0.173143	0.75239	-1.49905	0.16555	0.260038
Proliferating RG	0.135802	0.104013	0.141129	0.119374	0.138371	0.0411765	0.026862	0.0244989		Proliferating RG	0.127738	0.0308458	0.0157341	0.00902431	5	3	3.28397e-05		Proliferating RG	0.0982394	0.0308458	0.127738	0.241477	-9.14476	3.16852e-06	1.50505e-05
Mes	0.00379867	0.000819001	0.00201613	0.00195695	0.0127576	0.141176	0.035409	0.0445434		Mes	0.00426967	0.0737096	0.00486316	0.0586062	5	3	0.176078		Mes	0.0245598	0.0737096	0.00426967	17.2635	4.92418	0.000649314	0.00176242
IN	0.0208927	0.043407	0.0181452	0.0156556	0.0157017	0.0132353	0.0952381	0.0356347		IN	0.0227604	0.048036	0.0117407	0.0423847	5	3	0.41102		IN	0.0324012	0.048036	0.0227604	2.11051	1.45205	0.17792	0.260038
Unknown-HSP	0.0275404	0.02457	0.0201613	0.0332681	0.0323847	0.0294118	0.0500611	0.0155902		Unknown-HSP	0.0275849	0.0316877	0.00546668	0.0173478	5	3	0.725416		Unknown-HSP	0.030182	0.0316877	0.0275849	1.14873	0.344673	0.737359	0.804107
RSPO+	0.000949668	0	0	0	0.000981354	0.0102941	0	0.0155902		RSPO+	0.000386204	0.00862811	0.000528951	0.0079275	5	3	0.213273		RSPO+	0.00236721	0.00862811	0.000386204	22.3408	2.27387	0.0466412	0.0984647
Neuron-HSP	0.00569801	0.003276	0	0.00195695	0.00686948	0.00147059	0	0		Neuron-HSP	0.00356009	0.000490196	0.00277704	0.000849045	5	3	0.0688514		Neuron-HSP	0.00295902	0.000490196	0.00356009	0.137692	-1.72265	0.115159	0.218802
RG/IP	0.025641	0.018018	0.00806452	0.0234834	0.030422	0.0514706	0.010989	0.00668151		RG/IP	0.0211258	0.023047	0.00855307	0.0247096	5	3	0.907041		RG/IP	0.0229324	0.023047	0.0211258	1.09094	-0.127933	0.900805	0.900805
RG-HSP	0.000949668	0	0.00201613	0.0107632	0.0176644	0.00147059	0	0		RG-HSP	0.00627868	0.000490196	0.00767683	0.000849045	5	3	0.167646		RG-HSP	0.00473443	0.000490196	0.00627868	0.0780732	-1.63336	0.133902	0.231285
Proliferating RG/Mes	0.002849	0.000819001	0	0.000978474	0.00294406	0.0191176	0.00732601	0		Proliferating RG/Mes	0.00151811	0.00881455	0.00131237	0.00964536	5	3	0.319982		Proliferating RG/Mes	0.00399467	0.00881455	0.00151811	5.80627	chymal 1.4016117	0.191741	0.26022
RG/Mes	0	0	0	0	0	0.00147059	0	0		RG/Mes	0	0.000490196	0	0.000849045	5	3	0.42265		RG/Mes	0.000147951	0.000490196	0	Inf	0.74731	0.471796	0.597608
RG/ChP	0	0	0	0	0	0.0897059	0.0610501	0.0868597		RG/ChP	0	0.0792052	0	0.0157871	5	3	0.0129853		RG/ChP	0.0221926	0.0792052	0	Inf	15.501	2.07998e-08	1.97598e-07
Epithelial	0	0	0.00201613	0	0.000981354	0.00441176	0	0		Epithelial	0.000599497	0.00147059	0.000898728	0.00254713	5	3	0.618604		Epithelial	0.000739754	0.00147059	0.000599497	2.45304	0.311398	0.761786	0.804107
Endothelial	0	0	0	0	0.000981354	0.00294118	0	0		Endothelial	0.000196271	0.000980392	0.000438875	0.00169809	5	3	0.509651		Endothelial	0.000443853	0.000980392	0.000196271	4.9951	0.60212	0.560274	0.665325

### Sheet: Figure 5
11 Week DEGs
Cell Type	DEG Down	DEG Up	DEG Total	Notes		DEG Down	DEG Up	DEG Total	Not Significant	Total Genes		Thesholds
RG	1452	488	1940		All Cells	5503	1035	6538	6607	13145		avg_log2FC	>|1|
Proliferating RG	648	141	789									false discovery rate q	<0.05
RG/IP	188	51	239
EN	610	180	790									FindMarkers	ident.1 = H9UBE3A m-/p-
IN	113	97	210										ident.2 = H9WT
Neuron	1253	115	1368
Neuron/IP	144	144	288
Mes	33	2	35
ChP	788	317	1105
Proliferating RG/Mes	0	0	0	*false discovery rate q>0.05 for all genes
RG-HSP	80	56	136
EN-CL	N/A	N/A	0	*Not >3 cells in both groups
RG/Mes	N/A	N/A	0	*Not >3 cells in both groups
RG/ChP	N/A	N/A	0	*Not >3 cells in both groups
Epithelial	N/A	N/A	0	*Not >3 cells in both groups
Endothelial	N/A	N/A	0	*Not >3 cells in both groups
Unknown-HSP	N/A	N/A	0	*Not >3 cells in both groups
RSPO+	N/A	N/A	0	*Not >3 cells in both groups
Neuron-HSP	N/A	N/A	0	*Not >3 cells in both groups

### Sheet: Figure 6
Fluid filled cysts					Fluid filled cysts
Genotype	Batch	Fraction of Organoids			Genotype	Average	Standard Deviation	n	95% Confidence Interval
H9WT	1	0			H9WT	0.148325	0.134738	3	0.152468
H9WT	2	0.181818			H9 UBE3a m-/p+	0.139493	0.205111	3	0.2321
H9WT	3	0.263158			H9 UBE3A m-/p-	0	0	3	#NUM!
H9UBE3a m-/p+	1	0
H9UBE3a m-/p+	2	0.0434783
H9UBE3a m-/p+	3	0.375
H9 UBE3A m-/p-	1	0
H9 UBE3A m-/p-	2	0
H9 UBE3A m-/p-	3	0
Sinuous Tissue					Sinuous Tissue
Genotype	Batch	Fraction of Organoids			Genotype	Average	Standard Deviation	n	95% Confidence Interval
H9WT	1	0			H9WT	0	0	3	#NUM!
H9WT	2	0			H9 UBE3a m-/p+	0.0700483	0.0864518	3	0.0978277
H9WT	3	0			H9 UBE3A m-/p-	0.469834	0.162744	3	0.184159
H9UBE3a m-/p+	1	0.166667
H9UBE3a m-/p+	2	0.0434783
H9UBE3a m-/p+	3	0
H9 UBE3A m-/p-	1	0.615385
H9 UBE3A m-/p-	2	0.5
H9 UBE3A m-/p-	3	0.294118

### Sheet: Figure S1
Fraction UBE3A reads from removed exons relative to all exons				Raw mean per-base coverage						Normalized by total read depth from seurat
				H9WT 1	H9WT 2	H9WT 3	H9 UBE3A m-/p- 1	H9 UBE3A m-/p- 2	H9 UBE3A m-/p- 3	H9WT 1	H9WT 2	H9WT 3	H9 UBE3A m-/p- 1	H9 UBE3A m-/p- 2	H9 UBE3A m-/p- 3
				3088261	3608745	3042880	4883731	9669602	3397781
chr15	25333728	25340228	Partial1	69.0566	80.0748	66.6508	63.6932	67.484	93.8446	22.361	22.1891	21.9038	13.0419	6.97898	27.6194
chr15	25345980	25346031	Removed1	0.509804	8.31373	9.76471	0	0.588235	0.647059	0.165078	2.30377	3.20903	0	0.0608335	0.190436
chr15	25354033	25354426	Removed2	11.3486	32.145	21.1323	0.244275	0	0	3.67475	8.90754	6.94484	0.0500181	0	0
chr15	25354528	25354683	Removed3	107.335	127.806	82.3871	4.29677	0	0.606452	34.756	35.4158	27.0754	0.879814	0	0.178485
chr15	25355892	25356056	Removed4	236.335	268.835	190.067	4.32317	4.56098	0.341463	76.527	74.4955	62.4629	0.885219	0.471682	0.100496
chr15	25356691	25356896	Removed5	34.1756	41.2244	42.4878	0	0	0.868293	11.0663	11.4235	13.963	0	0	0.255547
chr15	25357334	25357575	Removed6	14.1618	11.0954	10.8672	0	0	0.0373444	4.5857	3.0746	3.57136	0	0	0.0109908
chr15	25360383	25360527	Removed7	39.3889	48.4861	53.0278	0	0	0.0833333	12.7544	13.4357	17.4268	0	0	0.0245258
chr15	25370566	25371812	Removed8	85.4823	103.58	62.2857	1.98555	2.44944	2.81942	27.6798	28.7026	20.4693	0.406565	0.253313	0.829783
chr15	25375465	25375763	Removed9	62.9631	104.678	54.9463	0	2.83893	7.97987	20.3879	29.0067	18.0573	0	0.293593	2.34855
chr15	25405461	25405603	Included1	23.9296	33.1901	31.8239	328.627	332.641	404.479	7.74856	9.19714	10.4585	67.2901	34.4007	119.042
chr15	25407067	25408713	Included2	12.3329	16.7734	18.3104	38.9702	60.1841	67.6659	3.99349	4.64798	6.01747	7.9796	6.22405	19.9147
chr15	25409088	25409207	Included3	32.2521	38.8319	41.8319	92.5546	107.655	143.706	10.4435	10.7605	13.7475	18.9516	11.1334	42.294
chr15	25411908	25411971	Included4	26.2063	29.7302	37.6032	35.5556	79.4127	50.6349	8.48579	8.23836	12.3578	7.28041	8.21261	14.9024
chr15	25415710	25415842	Included5	8.85606	6.91667	11.447	18.8333	10.7955	30.9848	2.86765	1.91664	3.76189	3.85634	1.11643	9.11914
chr15	25438053	25438329	Included6	2.48188	7.02536	8.96377	4.68478	23.6522	9.90217	0.803651	1.94676	2.94582	0.959263	2.44603	2.91431
chr15	25438489	25439051	Included7	19.105	38.4947	20.0125	24.0409	29.0658	35.0658	6.18632	10.667	6.57681	4.92266	3.0059	10.3202
				Fraction UBE3A reads from removed exons relative to all exons
				H9WT 1	H9WT 2	H9WT 3	H9 UBE3A m-/p- 1	H9 UBE3A m-/p- 2	H9 UBE3A m-/p- 3	H9WT 1	H9WT 2	H9WT 3	H9 UBE3A m-/p- 1	H9 UBE3A m-/p- 2	H9 UBE3A m-/p- 3
				0.825401	0.813589	0.756094	0.0195803	0.0159634	0.0177069	0.825401	0.813589	0.756094	0.0195803	0.0159634	0.0177069
										Fraction UBE3A reads from removed exons relative to all exons
											H9WT	H9 UBE3A m-/p-
										Average	0.798361	0.0177502
										Standard Deviation	0.0370783	0.00180885
										n	3	3
										95% Confidence Interval	0.0419572	0.00204687

### Sheet: Figure S2
TERT RT-qPCR for Embryoid Bodies					TERT RT-qPCR for Embryoid Bodies
Genotype	Replicate	TERT Expression (Relative to TBP)			Genotype	Average	Standard Deviation	n	95% Confidence Interval
H9WT	1	1.52			H9WT	1.05333	0.411987	3	0.466199
H9WT	2	0.9			H9UBE3a m-/p+	0.87	0.06	3	0.0678951
H9WT	3	0.74			H9 UBE3A m-/p-	0.7	0.147986	3	0.167459
H9UBE3a m-/p+	1	0.81
H9UBE3a m-/p+	2	0.87
H9UBE3a m-/p+	3	0.93
H9 UBE3A m-/p-	1	0.6
H9 UBE3A m-/p-	2	0.87
H9 UBE3A m-/p-	3	0.63

### Sheet: Figure S3
EN-CL Marker Quantification					CTIP2
Condition	Replicate	CTIP2+/MAP2+	SATB2+/MAP2+		Genotype	Average	Standard Deviation	n	95% Confidence Interval
H9WT	1	0.103346	0.065116		H9WT	0.208927	0.133391	3	0.150943
H9WT	2	0.358838	0.0967382		H9 UBE3A m-/p+	0.0836265	0.0871425	10	0.0540105
H9WT	3	0.164596	0.0759946		H9 UBE3A m-/p-	0.0723431	0.0889924	7	0.0659252
H9 UBE3A m-/p+	1	0.00988121	0.00446395		SATB2
H9 UBE3A m-/p+	2	0.0958967	0.00224507		Genotype	Average	Standard Deviation	n	95% Confidence Interval
H9 UBE3A m-/p+	3	0.0609823	0.193997		H9WT	0.0792829	0.0160655	3	0.0181795
H9 UBE3A m-/p+	4	0.0168444	0.00823222		H9 UBE3A m-/p+	0.0585086	0.068854	10	0.0426754
H9 UBE3A m-/p+	5	0.00467973	0.0233708		H9 UBE3A m-/p-	0.0264168	0.0376245	7	0.0278721
H9 UBE3A m-/p+	6	0.0155591	0.00365963
H9 UBE3A m-/p+	7	0.0730594	0.0177441
H9 UBE3A m-/p+	8	0.0914305	0.139145
H9 UBE3A m-/p+	9	0.26172	0.0809272
H9 UBE3A m-/p+	10	0.206212	0.1113
H9 UBE3A m-/p-	1	0.00622278	0.0118233
H9 UBE3A m-/p-	2	0.020353	0.0138689
H9 UBE3A m-/p-	3	0.175807	0.107617
H9 UBE3A m-/p-	4	0.0156313	0.011194
H9 UBE3A m-/p-	5	0.224392	0.0035791
H9 UBE3A m-/p-	6	0.0405837	0.0364228
H9 UBE3A m-/p-	7	0.0234113	0.000411836
