## Supplemental Table S2 for "Loss of *UBE3A* impacts both neuronal and non-neuronal cells in human cerebral organoids"

### Sheet: Sheet1
© 2000-2023 QIAGEN. All rights reserved.
Canonical Pathways		RG	Proliferating RG	RG/IP	Neuron_IP	EN	IN	Neuron	ChP	Mesenchymal	Unknown HSP
RHO GTPase cycle		-3.263	-4.564	-2.714	1.342	-1.333	0	-7.433	-1.941	N/A	-0.816
CREB Signaling in Neurons		-4.799	-3.781	-2.496	-0.229	-1.461	1.069	-6.429	-1	N/A	-0.378
Molecular Mechanisms of Cancer		-3.757	-4.323	-2.714	-0.5	-0.507	1.667	-6.303	-0.309	N/A	-0.447
Synaptogenesis Signaling Pathway		-3.638	-4.117	-2.183	-0.688	-0.343	-0.277	-5.988	-1.768	N/A	-1.508
S100 Family Signaling Pathway		-3.976	-4	-2.714	0	-1.134	2.53	-5.798	-0.192	N/A	0
Glutaminergic Receptor Signaling Pathway (Enhanced)		-4.765	-2.828	-1.89	-0.832	-0.354	2.309	-5	-0.378	N/A	-1.342
RAR Activation		-3.654	-3.53	-1.89	-1.387	-1.043	0.816	-4.621	-1.029	N/A	-0.816
Neuropathic Pain Signaling in Dorsal Horn Neurons		-3.212	-2.668	-1.633	-0.632	-0.277	2.236	-4.914	-1	N/A	-1.633
Synaptic Long Term Potentiation		-3.402	-2.5	-1	-1.89	1.069	1.342	-4.315	-1.265	N/A	-1.342
Cardiac Hypertrophy Signaling (Enhanced)		-3.01	-4.131	-1.633	-1.342	-1.46	-0.302	-5.27	0.186	N/A	0.447
Orexin Signaling Pathway		-3.703	-2	-2	-2	-0.535	2	-4.811	0.688	N/A	N/A
Generic Transcription Pathway		-3.92	-2.111	0	0	-2.668	N/A	-4.459	-3.053	N/A	1
Role of NFAT in Cardiac Hypertrophy		-4.012	-1.886	-2	-2	-0.258	1.134	-5.333	0.218	N/A	N/A
Chronic Myeloid Leukemia Signaling		-2.412	-2.668	-2.449	-1.633	-1.732	N/A	-4.111	-1.706	N/A	N/A
RAF/MAP kinase cascade		-3.781	-4.491	N/A	N/A	-1	N/A	-4.849	-1.807	N/A	0.447
Pulmonary Fibrosis Idiopathic Signaling Pathway		-2.673	-2.887	-1.89	-1.89	0.535	N/A	-4.217	-0.186	N/A	-2
Dopamine-DARPP32 Feedback in cAMP Signaling		-3.651	-2.84	N/A	-0.816	1.941	0.447	-4.707	-1.667	N/A	N/A
Acetylcholine Receptor Signaling Pathway		-4.11	-2.357	-2	N/A	0	2	-4.914	-0.5	N/A	N/A
EPH-Ephrin signaling		-2.236	-3.606	-2.236	-1.342	-0.333	N/A	-4	-2.121	N/A	N/A
Hepatic Fibrosis Signaling Pathway		-1.82	-3	-2.236	-1.342	-0.943	1.342	-3.569	1.342	N/A	N/A
Activation of gene expression by SREBF (SREBP)		-4.359	-3.162	-2.236	N/A	N/A	N/A	-4.243	-1.342	N/A	N/A
Sertoli Cell-Sertoli Cell Junction Signaling		-1.543	-2.236	-2.121	-0.447	-1.606	-0.816	-4.379	-2.041	N/A	N/A
Endocannabinoid Neuronal Synapse Pathway		-3.536	-1.807	-1.342	-1.134	-0.728	N/A	-4.041	0.577	N/A	-2
Calcium Signaling		-2.646	-1.604	-1.342	-1	-1.069	1.342	-5.014	-1.147	N/A	N/A
Netrin Signaling		-2.744	-1.291	-2	-1.342	-1.807	1.414	-3.773	0.688	N/A	N/A
Mitotic Prometaphase		-4.2	-3.162	N/A	N/A	-1.414	N/A	-4.264	-1.941	N/A	N/A
Serotonin Receptor Signaling		-3.916	-2.828	-1.633	-0.333	0	0.378	-4.907	0.73	N/A	0
Processing of Capped Intron-Containing Pre-mRNA		-4.271	-3.162	N/A	N/A	-1.807	N/A	-4.472	-0.928	N/A	N/A
TCF dependent signaling in response to WNT		-1.826	-3.464	N/A	-1	-0.707	N/A	-4.359	-3.207	N/A	N/A
Autism Signaling Pathway		-3.015	-2.041	-1.134	0.333	-1.091	1	-4.218	-0.853	N/A	-0.816
Cell Cycle Checkpoints		-4.426	-3.162	N/A	N/A	N/A	N/A	-4	-2.673	N/A	N/A
Intra-Golgi and retrograde Golgi-to-ER traffic		-1.732	-3.162	N/A	-1	-2.887	N/A	-4.123	-1.291	N/A	N/A
Docosahexaenoic Acid (DHA) Signaling		-3.13	-3.273	-2	-0.447	0.5	0.447	-3.922	0	N/A	-0.447
Cilium Assembly		-2.673	-2.236	N/A	N/A	-2.714	N/A	-3.873	-2.333	N/A	N/A
Cholesterol biosynthesis		-4.123	-3.464	-2.236	N/A	N/A	N/A	-4	N/A	N/A	N/A
Neutrophil Extracellular Trap Signaling Pathway		-3.888	-2.524	-0.378	0	-1.508	N/A	-4.271	-1.147	N/A	N/A
Superpathway of Cholesterol Biosynthesis		-4.243	-3.317	-2	N/A	N/A	N/A	-4	N/A	N/A	N/A
IL-15 Production		-2.357	-3.317	N/A	-1.342	-1.134	-1	-3.873	-0.333	N/A	N/A
Endothelin-1 Signaling		-3.656	-3.207	N/A	N/A	1.265	N/A	-3.9	1.265	N/A	N/A
Oxytocin Signaling Pathway		-3.086	-1.569	-1	-0.447	1	0.447	-4.564	1.147	N/A	N/A
Signaling by Rho Family GTPases		-2.271	-2.183	-1.633	N/A	-1.5	0	-3.962	-1.606	N/A	N/A
Myelination Signaling Pathway		-1.75	-3.053	-1.134	-1.897	0	0.447	-4.33	-0.408	N/A	0
Mitotic Metaphase and Anaphase		-3.441	-3.464	N/A	N/A	0.447	N/A	-4.472	-1.155	N/A	N/A
Signaling by ROBO receptors		-1.279	-2.668	-1.633	0	0	N/A	-2.985	-3	N/A	1.342
Insulin Secretion Signaling Pathway		-2.846	-2	-2	N/A	0	1	-4.315	0.728	N/A	N/A
L1CAM interactions		-2.558	-3.317	-2	0	-0.632	N/A	-3.638	-0.471	N/A	N/A
Breast Cancer Regulation by Stathmin1		-2.885	-4.315	-1.134	0	0	1.265	-2.402	0.6	N/A	N/A
Superpathway of Inositol Phosphate Compounds		-4.041	-2.309	N/A	N/A	-1.265	N/A	-4.264	-0.632	N/A	N/A
Opioid Signaling Pathway		-2.236	-1.147	-2.449	-0.447	0.728	0.816	-4.226	-0.229	N/A	N/A
RHO GTPases Activate Formins		-2.982	-3	N/A	N/A	-0.378	N/A	-4.123	-1.732	N/A	N/A
Ephrin Receptor Signaling		-2.524	-2.496	-2	N/A	1.155	N/A	-4	0	N/A	N/A
Sperm Motility		-3.128	-3.162	N/A	N/A	0.816	N/A	-4	-1	N/A	N/A
Signaling by NOTCH1		-1.604	-2	-1.342	N/A	1	N/A	-3.464	-2.673	N/A	N/A
Cardiac Hypertrophy Signaling		-3.024	-1.941	N/A	N/A	0.832	-1	-4.426	0.832	N/A	N/A
Senescence Pathway		-2.722	-2.84	N/A	N/A	-1.732	N/A	-4.041	-0.626	N/A	N/A
RNA Polymerase II Transcription		-3.051	-2.236	N/A	N/A	-2.828	N/A	-3	-0.832	N/A	N/A
Adrenomedullin signaling pathway		-3.43	-2.668	N/A	-0.707	0.277	N/A	-4.315	-0.378	N/A	N/A
Thrombin Signaling		-3.307	-3.051	N/A	N/A	0.905	N/A	-4.264	0.243	N/A	N/A
Neutrophil degranulation		-1.4	-1.89	N/A	N/A	-2.309	N/A	-5	-1.134	N/A	N/A
G-Protein Coupled Receptor Signaling		-0.759	-1.852	-1.155	0	0.507	1.667	-3.2	-0.928	N/A	1.633
Synaptic Long Term Depression		-3.333	-1.886	-1	-1.134	-0.229	0.302	-3.53	0.277	N/A	N/A
Neurexins and neuroligins		-2.324	-2.309	-1.633	-0.447	-0.333	0.447	-3.742	0.447	N/A	N/A
GNRH Signaling		-2.558	-2.714	N/A	N/A	2.111	N/A	-3.638	0.632	N/A	N/A
Cholecystokinin/Gastrin-mediated Signaling		-2.84	-3	N/A	N/A	1.414	N/A	-3.742	0.632	N/A	N/A
Factors Promoting Cardiogenesis in Vertebrates		-3.162	-2.84	N/A	N/A	1	N/A	-4.264	0.277	N/A	N/A
HOTAIR Regulatory Pathway		-1.768	-1.732	-1.134	N/A	-1.89	N/A	-3	-2	N/A	N/A
D-myo-inositol-5-phosphate Metabolism		-3.771	-2.333	N/A	N/A	-0.707	N/A	-3.771	-0.707	N/A	N/A
P2Y Purigenic Receptor Signaling Pathway		-2.746	-2.309	N/A	-1	1	N/A	-3.5	-0.707	N/A	N/A
3-phosphoinositide Biosynthesis		-3.771	-1.414	N/A	N/A	-1.667	N/A	-3.771	-0.632	N/A	N/A
HIF1α Signaling		-2.353	-2.309	N/A	N/A	-0.816	N/A	-4.025	-1.698	N/A	N/A
TGF-β Signaling		-2.496	-2.449	N/A	N/A	2	N/A	-2.828	1.414	N/A	N/A
DHCR24 Signaling Pathway		-2.4	-2.111	N/A	N/A	-1	N/A	-3.771	-1.89	N/A	N/A
Fcγ Receptor-mediated Phagocytosis in Macrophages and Monocytes		-2.138	-2.333	N/A	N/A	-1.89	N/A	-3.606	-1.155	N/A	N/A
cAMP-mediated signaling		-1.3	-2.887	N/A	N/A	0.905	1.342	-3.545	-1.134	N/A	N/A
Estrogen Receptor Signaling		-3.063	-2.711	N/A	-1	0.471	0	-3.479	-0.378	N/A	N/A
PIP3 activates AKT signaling		-2.524	-2.887	-2	N/A	0	N/A	-3.638	0	N/A	N/A
Adrenergic Receptor Signaling Pathway (Enhanced)		-3.053	-1.069	N/A	-1	0.302	1	-3.962	-0.632	N/A	N/A
TR/RXR Activation		-0.471	-0.816	-2.236	N/A	-2	N/A	-3.357	-2.121	N/A	N/A
Protein Kinase A Signaling		-2.722	-2.556	N/A	-1.342	0.258	-1	-2.714	0.392	N/A	0
FGF Signaling		-3	-2.714	N/A	N/A	1.414	N/A	-3.464	-0.333	N/A	N/A
Transcriptional regulation by RUNX1		-1.508	-2.236	N/A	N/A	0.816	-1	-3.464	-1.897	N/A	N/A
Role of Osteoclasts in Rheumatoid Arthritis Signaling Pathway		-1.093	-1.877	-1.89	-1.633	0.535	N/A	-2.414	-1.342	N/A	N/A
Melatonin Signaling		-2.828	-3	N/A	N/A	1.134	N/A	-3	-0.816	N/A	N/A
Synaptic adhesion-like molecules		-1.667	-1.414	-1	-1	-0.447	N/A	-3	-2.236	N/A	N/A
Activation of anterior HOX genes in hindbrain during early embryogenesis		-3	-2.236	-1	-0.447	-0.447	N/A	-3	-0.632	N/A	N/A
Pancreatic Secretion Signaling Pathway		-1.265	-2.982	N/A	-0.447	-0.535	1	-4.017	-0.5	N/A	N/A
Renin-Angiotensin Signaling		-2.828	-2.333	N/A	N/A	1	N/A	-3.606	0.816	N/A	N/A
Translocation of SLC2A4 (GLUT4) to the plasma membrane		-1.134	-2.449	N/A	N/A	-1.342	N/A	-3.162	-2.449	N/A	N/A
Ion channel transport		-3.13	-2.138	N/A	N/A	-1.134	N/A	-3.742	-0.378	N/A	N/A
Semaphorin interactions		-2.714	-2	N/A	N/A	-1	N/A	-3.162	-1.633	N/A	N/A
Oxytocin in Brain Signaling Pathway		-3.8	-1.941	N/A	N/A	-0.277	N/A	-4.359	0	N/A	N/A
Cell junction organization		0.471	-1.633	-1.342	0	-0.707	-1.342	-3.317	-1.508	N/A	N/A
Xenobiotic Metabolism General Signaling Pathway		-1.604	-2.333	N/A	N/A	-1.667	N/A	-3.207	-1.508	N/A	N/A
Signaling by VEGF		-1.155	-2.646	N/A	N/A	-0.816	N/A	-3.742	-1.897	N/A	N/A
SNARE Signaling Pathway		-2	-1.633	N/A	-0.816	-1.667	0	-3.771	0.333	N/A	N/A
WNT/Ca+ pathway		-2.357	-2.828	N/A	N/A	0.816	N/A	-3.051	-1.134	N/A	N/A
Activin Inhibin Signaling Pathway		-3.087	-2	-2	0.447	0.333	N/A	-2.294	0	N/A	N/A
D-myo-inositol (3,4,5,6)-tetrakisphosphate Biosynthesis		-3.317	-1.342	N/A	N/A	-1.134	N/A	-3.207	-1.134	N/A	N/A
D-myo-inositol (1,4,5,6)-Tetrakisphosphate Biosynthesis		-3.317	-1.342	N/A	N/A	-1.134	N/A	-3.207	-1.134	N/A	N/A
G Beta Gamma Signaling		-3.13	-1.667	N/A	N/A	0.577	N/A	-4.123	0.535	N/A	N/A
PAK Signaling		-2.84	-2.333	N/A	N/A	0.816	N/A	-3	1	N/A	N/A
RAC Signaling		-2.496	-1.414	N/A	N/A	-2.449	N/A	-3.606	0	N/A	N/A
RNA polymerase II transcribes snRNA genes		-2.236	-2	N/A	N/A	-2.449	N/A	-2.236	-1	N/A	N/A
RHOA Signaling		-1.941	-1.89	N/A	N/A	-0.707	N/A	-3.207	-2.111	N/A	N/A
NGF Signaling		-2.324	-2.333	N/A	N/A	1.265	N/A	-2.887	-1	N/A	N/A
Apelin Cardiomyocyte Signaling Pathway		-2.449	-2.53	N/A	N/A	-0.707	N/A	-3.742	-0.333	N/A	N/A
Autophagy		-1.279	-1.604	N/A	1	1	N/A	-2.828	-2	N/A	N/A
Actin Cytoskeleton Signaling		-1.671	-2.5	N/A	N/A	-1.069	N/A	-3.441	1	N/A	N/A
MicroRNA Biogenesis Signaling Pathway		-3.266	-2.111	-1	N/A	0	N/A	-2.84	-0.447	N/A	N/A
RHOGDI Signaling		1.3	1.886	1.89	N/A	1.604	0	2.524	0.426	N/A	N/A
Mitotic Prophase		-2.714	-2.236	N/A	N/A	-0.816	N/A	-2.714	-1.134	N/A	N/A
Sensory processing of sound by inner hair cells of the cochlea		-1.508	-2.449	N/A	N/A	-2.121	0	-1.89	-1.633	N/A	N/A
Fc Epsilon RI Signaling		-2.673	-2.121	N/A	N/A	0.816	N/A	-3.606	0.378	N/A	N/A
eNOS Signaling		-1.886	-1.897	N/A	N/A	0.816	N/A	-3.357	-1.633	N/A	N/A
Aldosterone Signaling in Epithelial Cells		-3.411	-2.333	N/A	N/A	0	N/A	-3.464	-0.333	N/A	N/A
Natural Killer Cell Signaling		-1.604	-2.121	N/A	N/A	-1.414	N/A	-3	1.387	N/A	N/A
Wound Healing Signaling Pathway		-1.567	-2.524	-1.342	-0.816	0.707	N/A	-2.236	0.277	N/A	N/A
Deubiquitination		-1.414	-2.646	N/A	N/A	0.707	N/A	-4.025	-0.577	N/A	N/A
Platelet homeostasis		-1.732	-3	N/A	N/A	-1.342	0	-2.887	-0.378	N/A	N/A
Sphingosine-1-phosphate Signaling		-3.13	-2.333	N/A	N/A	-0.447	N/A	-2.887	0.378	N/A	N/A
Myogenesis		-1.89	-1.633	N/A	N/A	-2	N/A	-2.646	-1	N/A	N/A
GPCR-Mediated Nutrient Sensing in Enteroendocrine Cells		-3.657	-1.265	N/A	N/A	0	N/A	-3.9	-0.333	N/A	N/A
Glutamate binding, activation of AMPA receptors and synaptic plasticity		-1.265	-2.121	N/A	N/A	-1.633	N/A	-3	-1.134	N/A	N/A
Extracellular matrix organization		-1.091	-2.111	-2.236	-1.342	-1	N/A	-1.291	0	N/A	N/A
Activation of NMDA receptors and postsynaptic events		-0.632	-1.667	N/A	-2.236	-0.378	N/A	-2.887	-1.265	N/A	0
CXCR4 Signaling		-3.13	-2.714	N/A	N/A	0	N/A	-3.207	0	N/A	N/A
GP6 Signaling Pathway		-0.426	-1.069	-1.633	-2.236	0.447	N/A	-2.065	-1.155	N/A	N/A
Ephrin B Signaling		-1.89	-2.236	N/A	N/A	2.236	N/A	-2.646	N/A	N/A	N/A
Neurotransmitter release cycle		-2.236	-1.342	N/A	0.447	-1.342	N/A	-3.606	N/A	N/A	N/A
Cholesterol Biosynthesis III (via Desmosterol)		-3.317	-2.646	N/A	N/A	N/A	N/A	-3	N/A	N/A	N/A
Cholesterol Biosynthesis II (via 24,25-dihydrolanosterol)		-3.317	-2.646	N/A	N/A	N/A	N/A	-3	N/A	N/A	N/A
Cholesterol Biosynthesis I		-3.317	-2.646	N/A	N/A	N/A	N/A	-3	N/A	N/A	N/A
3-phosphoinositide Degradation		-2.496	-1.342	N/A	N/A	-1.134	N/A	-2.84	-1.134	N/A	N/A
Xenobiotic Metabolism CAR Signaling Pathway		-1.877	-1.155	N/A	N/A	-1.414	N/A	-1.606	-2.887	N/A	N/A
UVA-Induced MAPK Signaling		-2.84	-2.121	N/A	N/A	0.447	N/A	-3	-0.447	N/A	N/A
Potassium Channels		-0.258	-0.816	N/A	0	-2.333	2	-3.051	0.378	N/A	N/A
G alpha (12/13) signalling events		-1.5	-2.646	N/A	N/A	0.816	N/A	-3.873	0	N/A	N/A
Amyotrophic Lateral Sclerosis Signaling		-1.091	0	N/A	0	-1.897	N/A	-2.5	-1.342	N/A	-2
Gαq Signaling		-2.4	-2.887	N/A	N/A	0.378	N/A	-3.153	0	N/A	N/A
Signaling by ERBB2		-2.53	-2.121	N/A	N/A	1	N/A	-2.714	-0.447	N/A	N/A
MHC class II antigen presentation		-1.342	-2.646	N/A	N/A	-0.707	N/A	-2.646	-1.414	N/A	N/A
Transcriptional Regulatory Network in Embryonic Stem Cells		-1.3	-1.265	N/A	-1.633	-0.707	N/A	-2.668	1.155	N/A	N/A
Signaling by NTRK1 (TRKA)		-2.496	-2.646	N/A	N/A	0.378	N/A	-2.333	0.816	N/A	N/A
Human Embryonic Stem Cell Pluripotency		-2.197	-2.183	N/A	0	-0.333	N/A	-3.674	0.258	N/A	N/A
White Adipose Tissue Browning Pathway		-2.858	-1.508	N/A	N/A	0.333	N/A	-3.638	0.277	N/A	N/A
Corticotropin Releasing Hormone Signaling		-0.392	-2.111	N/A	-1	2.673	N/A	-1.342	-1.069	N/A	N/A
Melanocyte Development and Pigmentation Signaling		-2	-1.414	N/A	N/A	2.121	N/A	-2.714	-0.333	N/A	N/A
Transport of inorganic cations/anions and amino acids/oligopeptides		-1.265	-1.134	N/A	N/A	-2.121	N/A	-3.606	-0.447	N/A	N/A
Regulation of lipid metabolism by PPARalpha		-1.807	-1.89	N/A	N/A	-1	N/A	-3.464	0.333	N/A	N/A
Leukocyte Extravasation Signaling		-1.732	-2.183	N/A	N/A	-1	N/A	-3	-0.577	N/A	N/A
p75 NTR receptor-mediated signalling		-1.414	-2.449	N/A	N/A	0	N/A	-3.771	-0.832	N/A	N/A
Glioma Signaling		-2.668	-2.111	N/A	N/A	0.447	0	-3.207	0	N/A	N/A
ERBB Signaling		-2.4	-2.138	N/A	N/A	0.816	N/A	-2.673	0.378	N/A	N/A
Regulation of the Epithelial Mesenchymal Transition by Growth Factors Pathway		-2.117	-1.291	-1	0	0.333	N/A	-3.3	0.302	N/A	N/A
Apelin Endothelial Signaling Pathway		-2.236	-2.714	N/A	0	0.378	N/A	-2.668	-0.333	N/A	N/A
Androgen Signaling		-3.5	-1.134	N/A	N/A	0	N/A	-3.357	0.302	N/A	N/A
Kinesins		N/A	-2.236	N/A	N/A	-1.633	N/A	-3	-1.414	N/A	N/A
Integrin Signaling		-0.816	-2.496	N/A	N/A	-1.508	N/A	-2.84	-0.535	N/A	N/A
Neurovascular Coupling Signaling Pathway		0.686	-1.964	-0.447	0	-0.626	-1.414	-2.475	-0.577	N/A	N/A
GABAergic Receptor Signaling Pathway (Enhanced)		1.257	-2.496	0	0.816	-1.213	-1.342	0.447	0.577	N/A	N/A
Phospholipases		-2.673	-2.646	N/A	N/A	N/A	N/A	-2.828	N/A	N/A	N/A
Opioid Signalling		-1.732	-1.633	N/A	N/A	1.89	N/A	-2.887	0	N/A	N/A
Sensory processing of sound by outer hair cells of the cochlea		-0.333	-2.236	N/A	N/A	-1.89	N/A	-1.342	-2.236	N/A	N/A
GADD45 Signaling		-2.309	-2.236	N/A	N/A	N/A	N/A	-2.646	0.816	N/A	N/A
BMP signaling pathway		-2.53	N/A	N/A	N/A	2.449	N/A	-2.646	0.378	N/A	N/A
Pyridoxal 5'-phosphate Salvage Pathway		-2.53	-2.449	N/A	N/A	N/A	N/A	-2.646	0.378	N/A	N/A
IL-8 Signaling		-1.964	-2.121	N/A	N/A	0	N/A	-3.606	0.277	N/A	N/A
Pulmonary Healing Signaling Pathway		-0.707	-1.667	N/A	N/A	0.816	N/A	-4.264	0.5	N/A	N/A
Antioxidant Action of Vitamin C		2.673	2.449	N/A	N/A	0	N/A	2.828	0	N/A	N/A
Role of Tissue Factor in Cancer		-2.449	-1.941	N/A	N/A	0.302	N/A	-2.524	0.728	N/A	N/A
WNT/β-catenin Signaling		1.859	1.698	N/A	0	0.632	1	-0.218	-1.508	N/A	-1
Glutamate Receptor Signaling		-1.897	-0.816	N/A	0	-0.816	2	-2.333	N/A	N/A	N/A
HGF Signaling		-1.213	-2.121	N/A	N/A	0.378	N/A	-3.317	0.816	N/A	N/A
ROBO SLIT Signaling Pathway		-0.378	-1.5	0	0.378	1.265	-1	0	1.291	N/A	2
Sertoli Cell-Germ Cell Junction Signaling Pathway (Enhanced)		-0.87	-1	N/A	0.707	0.775	-1.342	-1.225	1.886	N/A	N/A
CLEAR Signaling Pathway		-1.461	-0.243	N/A	0	0.378	1.342	-1.964	-2.4	N/A	N/A
PFKFB4 Signaling Pathway		-2.646	-2	N/A	N/A	1	N/A	-2.121	0	N/A	N/A
NAD Signaling Pathway		-1.807	-0.378	N/A	N/A	-2.646	N/A	-2.111	-0.816	N/A	N/A
NCAM signaling for neurite out-growth		-1.387	-0.816	N/A	N/A	1.89	N/A	-2.53	1.134	N/A	N/A
NRF2-mediated Oxidative Stress Response		-1.897	-2.449	N/A	N/A	N/A	N/A	-2.828	-0.577	N/A	N/A
Endocannabinoid Developing Neuron Pathway		-2.065	-1.667	N/A	N/A	0.707	N/A	-2.496	0.816	N/A	N/A
Nitric Oxide Signaling in the Cardiovascular System		-2.065	-2.121	N/A	N/A	0	0	-2.84	0.707	N/A	N/A
RAB GEFs exchange GTP for GDP on RABs		-1.89	-2.236	N/A	-0.447	N/A	N/A	-2	-1.134	N/A	N/A
CCR3 Signaling in Eosinophils		-2.309	-2.121	N/A	N/A	0	N/A	-2.828	0.447	N/A	N/A
Paxillin Signaling		-1.604	-2.333	N/A	N/A	-0.707	N/A	-2.714	0.333	N/A	N/A
Reelin Signaling in Neurons		-1.342	-0.632	-1	0.447	-0.277	N/A	-3.674	-0.258	N/A	N/A
Protein folding		-1.134	N/A	N/A	N/A	-1.134	N/A	-2.646	-2.714	N/A	N/A
tRNA Splicing		-2.53	-2.449	N/A	N/A	N/A	N/A	-2.646	N/A	N/A	N/A
Cardiac conduction		-1.069	-1.265	N/A	N/A	-2.121	0.447	-2.333	-0.378	N/A	N/A
Hedgehog 'on' state		-2.121	-2.828	N/A	N/A	N/A	N/A	-2.646	N/A	N/A	N/A
Signaling by NOTCH3		-1.414	N/A	-1	N/A	N/A	N/A	-2.646	-2.53	N/A	N/A
ERBB4 Signaling		-1.941	-1.667	N/A	N/A	1	N/A	-2.53	0.447	N/A	N/A
Factors involved in megakaryocyte development and platelet production		-1.265	-1	N/A	N/A	-1.134	N/A	-3.317	-0.816	N/A	N/A
IL-3 Signaling		-1.807	-1.633	N/A	N/A	-0.707	N/A	-3.317	0	N/A	N/A
Pancreatic Adenocarcinoma Signaling		-1.604	-1.342	N/A	N/A	-0.816	N/A	-3.317	0.378	N/A	N/A
Salvage Pathways of Pyrimidine Ribonucleotides		-2.309	-2.646	N/A	N/A	N/A	N/A	-2.121	0.378	N/A	N/A
Assembly and cell surface presentation of NMDA receptors		-2.333	-1.342	N/A	N/A	0	N/A	-2.714	-1	N/A	N/A
Neuregulin Signaling		-2.111	-2.333	N/A	N/A	0.447	N/A	-2.496	0	N/A	N/A
fMLP Signaling in Neutrophils		-1.604	-1.89	N/A	N/A	0	N/A	-3.051	0.816	N/A	N/A
LPS-stimulated MAPK Signaling		-1.732	-1.342	N/A	N/A	1	N/A	-2.828	0.447	N/A	N/A
Cachexia Signaling Pathway		-1	-1	1	N/A	1.265	1	-1.633	-0.447	N/A	N/A
ABRA Signaling Pathway		0.302	-2	N/A	N/A	-1.342	N/A	-2.84	-0.816	N/A	N/A
Superpathway of Geranylgeranyldiphosphate Biosynthesis I (via Mevalonate)		-2.646	-2	N/A	N/A	N/A	N/A	-2.646	N/A	N/A	N/A
Xenobiotic Metabolism PXR Signaling Pathway		-0.6	-0.707	N/A	N/A	-1.414	-1	-1.606	-1.941	N/A	N/A
VEGF Signaling		-1.604	-1.414	N/A	N/A	-1.134	N/A	-2.714	0.378	N/A	N/A
Mitochondrial biogenesis		-1.897	N/A	N/A	N/A	0.447	N/A	-3	-1.897	N/A	N/A
D-myo-inositol (1,4,5)-Trisphosphate Biosynthesis		-2.53	-2.236	N/A	N/A	N/A	N/A	-2.449	N/A	N/A	N/A
PPARα/RXRα Activation		2.746	2.111	N/A	N/A	0	N/A	1.342	-1	N/A	N/A
Huntington's Disease Signaling		-1.807	-2.333	N/A	N/A	0.577	N/A	-1.213	1.265	N/A	N/A
Acute Myeloid Leukemia Signaling		-1.387	-1.633	N/A	N/A	0	N/A	-3.162	1	N/A	N/A
ID1 Signaling Pathway		-1.89	-2.138	N/A	-1	-0.447	N/A	-1.706	0	N/A	N/A
Cardiac β-adrenergic Signaling		-1.342	-1	N/A	-1	0	-1	-2	-0.816	N/A	N/A
Transcriptional regulation of white adipocyte differentiation		-1.897	N/A	N/A	N/A	1.342	N/A	-3.317	0.577	N/A	N/A
DAG and IP3 signaling		-1.414	-1	N/A	N/A	1.342	N/A	-2.333	-1	N/A	N/A
Glioblastoma Multiforme Signaling		-2.191	-1.732	N/A	N/A	0	N/A	-2.524	0.632	N/A	N/A
14-3-3-mediated Signaling		-2.294	-1.897	N/A	N/A	0	N/A	-2.84	0	N/A	N/A
VEGF Family Ligand-Receptor Interactions		-1.387	-1.89	N/A	N/A	0.447	N/A	-2.828	0.447	N/A	N/A
FLT3 Signaling in Hematopoietic Progenitor Cells		-2.111	-1.633	N/A	N/A	0.378	N/A	-2.449	0.333	N/A	N/A
Activation of kainate receptors upon glutamate binding		-2.646	-2	N/A	N/A	N/A	N/A	-2.236	N/A	N/A	N/A
IL-6 Signaling		-1.5	-1.89	N/A	N/A	-0.378	N/A	-3.051	0	N/A	N/A
Clathrin-mediated endocytosis		-0.229	-2.333	N/A	N/A	-0.632	N/A	-3.606	0	N/A	N/A
UVB-Induced MAPK Signaling		-1.508	-1	N/A	N/A	N/A	N/A	-2.646	1.633	N/A	N/A
ERK5 Signaling		-1.89	-2	N/A	N/A	0.816	N/A	-1.633	-0.447	N/A	N/A
Mouse Embryonic Stem Cell Pluripotency		-2	-1.134	N/A	N/A	0	N/A	-2.496	1.134	N/A	N/A
Ribonucleotide Reductase Signaling Pathway		-2.502	-0.816	N/A	N/A	-0.277	N/A	-2.828	0.277	N/A	N/A
Degradation of beta-catenin by the destruction complex		-1.667	-1.89	N/A	N/A	N/A	N/A	-1.134	-2	N/A	N/A
Neurotrophin/TRK Signaling		-2.111	-1.414	N/A	N/A	0.816	N/A	-2.333	0	N/A	N/A
O-linked glycosylation		0	-1.897	N/A	N/A	0	N/A	-2.53	-2.236	N/A	N/A
Death Receptor Signaling		0	N/A	N/A	N/A	-1.89	N/A	-2.53	-2.236	N/A	N/A
Cyclins and Cell Cycle Regulation		1.508	1.342	N/A	N/A	N/A	N/A	2.449	1.342	N/A	N/A
RANK Signaling in Osteoclasts		-0.832	-1.342	N/A	N/A	-1	N/A	-3	-0.447	N/A	N/A
Gap junction trafficking and regulation		1	-1.342	N/A	N/A	N/A	N/A	-2	-2.236	N/A	N/A
Agrin Interactions at Neuromuscular Junction		-0.707	-1.89	N/A	N/A	-1	N/A	-2.53	-0.447	N/A	N/A
Semaphorin Neuronal Repulsive Signaling Pathway		-1.177	-1.213	-1.342	N/A	0.302	0	-0.426	-2.111	N/A	N/A
Role of BRCA1 in DNA Damage Response		-2.333	N/A	N/A	N/A	N/A	N/A	-2	-2.236	N/A	N/A
S Phase		-0.577	-2.449	N/A	N/A	N/A	N/A	-1.89	-1.633	N/A	N/A
CDK5 Signaling		-0.577	-1	N/A	-0.816	0	1	-1.732	-1.414	N/A	N/A
α-Adrenergic Signaling		-1.667	-2.236	N/A	N/A	N/A	N/A	-2.236	-0.378	N/A	N/A
Prolactin Signaling		-1.155	-1.633	N/A	N/A	0.447	N/A	-2.828	0.447	N/A	N/A
Thrombopoietin Signaling		-1.155	-1.633	N/A	N/A	0	N/A	-2.646	1	N/A	N/A
Circadian Clock		-1.897	N/A	N/A	N/A	0	N/A	-2.646	-1.89	N/A	N/A
EGF Signaling		-1.387	-1.89	N/A	N/A	0.816	N/A	-2.333	0	N/A	N/A
ERK/MAPK Signaling		-1	-1.069	N/A	0.447	0.905	0.447	-2.236	-0.302	N/A	N/A
Hedgehog 'off' state		-1.508	-2.333	N/A	N/A	N/A	N/A	-2.53	N/A	N/A	N/A
Renal Cell Carcinoma Signaling		-1.667	-1.134	N/A	N/A	-0.447	N/A	-2.646	-0.447	N/A	N/A
Chemokine Signaling		-0.632	-1.414	N/A	N/A	2	N/A	-1.897	0.378	N/A	N/A
Extra-nuclear estrogen signaling		-1.414	-2	N/A	N/A	N/A	N/A	-2.828	0	N/A	N/A
RHO GTPases activate IQGAPs		0	-2	N/A	N/A	N/A	N/A	-2.236	-2	N/A	N/A
Receptor-type tyrosine-protein phosphatases		-1.342	N/A	N/A	N/A	-2.236	N/A	-2.646	N/A	N/A	N/A
Growth Hormone Signaling		-1.291	-1.89	N/A	N/A	0	N/A	-2.646	-0.378	N/A	N/A
PTEN Signaling		1	2.333	N/A	N/A	0	N/A	2.496	-0.333	N/A	N/A
Non-Small Cell Lung Cancer Signaling		-1.897	-1.89	N/A	N/A	0.447	N/A	-1.89	0	N/A	N/A
Response to elevated platelet cytosolic Ca2+		0.728	-1.667	N/A	N/A	0	N/A	-2.449	-1.265	N/A	N/A
p38 MAPK Signaling		-1.508	-1.89	N/A	N/A	0	N/A	-2.646	0	N/A	N/A
Pathogen Induced Cytokine Storm Signaling Pathway		0	-1	-1.342	-1.89	0	N/A	-1.807	0	N/A	N/A
Cell Cycle Control of Chromosomal Replication		-2.449	N/A	N/A	N/A	N/A	N/A	-2.449	-1.134	N/A	N/A
Heparan Sulfate Biosynthesis		-1.897	N/A	N/A	N/A	N/A	N/A	-2.121	-2	N/A	N/A
Signaling by MET		-1.604	-2.121	N/A	N/A	1	N/A	-0.905	-0.378	N/A	N/A
Signaling by NOTCH4		-1.414	N/A	N/A	N/A	N/A	N/A	-2.449	-2.121	N/A	N/A
NF-κB Activation by Viruses		-1.897	-1.633	N/A	N/A	N/A	N/A	-2.449	0	N/A	N/A
Signaling by PDGF		-0.632	-1.633	N/A	N/A	1	N/A	-1.89	-0.816	N/A	N/A
Neuroinflammation Signaling Pathway		-2.043	-1.807	N/A	0	0.577	N/A	-1.291	0.243	N/A	N/A
GM-CSF Signaling		-0.632	-1.342	N/A	N/A	-0.447	N/A	-2.449	1	N/A	N/A
Gene Silencing by RNA		-3	N/A	N/A	N/A	0	N/A	-2.828	0	N/A	N/A
PDGF Signaling		-0.775	-1.89	N/A	N/A	0.378	N/A	-2.333	-0.447	N/A	N/A
PTEN Regulation		-1.134	N/A	N/A	N/A	N/A	N/A	-2.236	-2.449	N/A	N/A
ILK Signaling		-0.73	-1.265	N/A	-0.447	-0.333	N/A	-1.886	-1.155	N/A	N/A
Regulation of TP53 Activity through Acetylation		-2.646	N/A	N/A	N/A	N/A	N/A	-2.828	0.333	N/A	N/A
Signaling by NTRK2 (TRKB)		-0.447	-1.342	N/A	N/A	1.342	N/A	-2.646	N/A	N/A	N/A
Cargo recognition for clathrin-mediated endocytosis		-0.535	-1.633	N/A	N/A	0.447	N/A	-3.162	0	N/A	N/A
MSP-RON Signaling in Cancer Cells Pathway		-1.706	-1	N/A	N/A	0	N/A	-3.051	0	N/A	N/A
Production of Nitric Oxide and Reactive Oxygen Species in Macrophages		-1.528	-1	N/A	-0.447	0.333	N/A	-2.138	-0.302	N/A	N/A
Gustation Pathway		-1.512	0	N/A	0.816	-1.508	N/A	-1.528	-0.378	N/A	N/A
RET signaling		-0.816	-2.236	N/A	N/A	0	N/A	-2.646	N/A	N/A	N/A
Transcriptional regulation by the AP-2 (TFAP2) family of transcription factors		-2.236	N/A	N/A	N/A	N/A	N/A	-2.449	-1	N/A	N/A
Beta-catenin independent WNT signaling		0.258	-1.134	N/A	N/A	1.342	N/A	-1.807	-1.134	N/A	N/A
Signaling by SCF-KIT		-0.378	-1	N/A	N/A	0.816	N/A	-2.449	-1	N/A	N/A
Cytoprotection by HMOX1		-2.333	N/A	N/A	N/A	N/A	N/A	-2.236	-1.069	N/A	N/A
NAFLD Signaling Pathway		-1.461	-1.387	N/A	0.447	0	N/A	-2	0.333	N/A	N/A
Angiopoietin Signaling		-0.707	-2.236	N/A	N/A	0.447	N/A	-1.342	-0.816	N/A	N/A
Collagen biosynthesis and modifying enzymes		2.111	0.378	-1	N/A	N/A	N/A	0.707	-1.342	N/A	N/A
Heme signaling		1	N/A	N/A	N/A	1	N/A	1.633	1.89	N/A	N/A
Epithelial Adherens Junction Signaling		0.962	1.5	N/A	0.447	-1.134	N/A	-0.408	-1.069	N/A	N/A
GDNF Family Ligand-Receptor Interactions		-1.508	-1.342	N/A	N/A	0	N/A	-2.646	N/A	N/A	N/A
Macropinocytosis Signaling		-1.667	-1.342	N/A	N/A	N/A	N/A	-2.449	N/A	N/A	N/A
Sirtuin Signaling Pathway		-1.5	-1.342	N/A	N/A	N/A	N/A	-2.111	0.5	N/A	N/A
Leptin Signaling in Obesity		-1.414	-1	N/A	N/A	-1	N/A	-2	N/A	N/A	N/A
RORA activates gene expression		-2	N/A	N/A	N/A	N/A	N/A	-2	-1.342	N/A	N/A
Formation of WDR5-containing histone-modifying complexes		-1.667	N/A	N/A	N/A	N/A	N/A	-2.646	-1	N/A	N/A
WNK Renal Signaling Pathway		-1.604	-1.414	N/A	N/A	N/A	N/A	-1.897	0.378	N/A	N/A
DNA Damage/Telomere Stress Induced Senescence		-1.633	N/A	N/A	N/A	N/A	N/A	-2	-1.633	N/A	N/A
FLT3 Signaling		-1.342	N/A	N/A	N/A	-0.447	N/A	-2.449	-1	N/A	N/A
FOXO-mediated transcription		-1	N/A	N/A	N/A	N/A	N/A	-2.236	-2	N/A	N/A
PD-1, PD-L1 cancer immunotherapy pathway		1.941	1.633	N/A	N/A	N/A	N/A	1.633	N/A	N/A	N/A
AMPK Signaling		-0.943	-0.333	N/A	-1.342	0	N/A	-1.387	-1.155	N/A	N/A
Pyroptosis Signaling Pathway		-1.414	N/A	N/A	N/A	-1.89	N/A	-1.414	-0.378	N/A	N/A
Endometrial Cancer Signaling		-1.667	-1.342	N/A	N/A	0.447	N/A	-1.633	0	N/A	N/A
mTOR Signaling		-1.414	-1	N/A	N/A	0.447	N/A	-1.387	0.775	N/A	N/A
Signaling by NTRK3 (TRKC)		-2	-1	N/A	N/A	N/A	N/A	-2	N/A	N/A	N/A
Carboxyterminal post-translational modifications of tubulin		N/A	N/A	N/A	N/A	-1	N/A	-2	-2	N/A	N/A
Unfolded protein response		-1.342	N/A	N/A	N/A	N/A	N/A	-2.646	-1	N/A	N/A
Xenobiotic Metabolism AHR Signaling Pathway		-1.633	N/A	N/A	N/A	N/A	N/A	-1.667	-1.633	N/A	N/A
IGF-1 Signaling		-0.577	-1	N/A	N/A	0.378	N/A	-2.53	-0.447	N/A	N/A
Intrinsic Pathway for Apoptosis		-1.342	N/A	N/A	N/A	N/A	N/A	-2.449	1.134	N/A	N/A
Mevalonate Pathway I		-2.449	N/A	N/A	N/A	N/A	N/A	-2.449	N/A	N/A	N/A
Oxidative Stress Induced Senescence		-1.897	N/A	N/A	N/A	N/A	N/A	-3	N/A	N/A	N/A
Type II Diabetes Mellitus Signaling		-0.832	-1.342	N/A	N/A	0	N/A	-2.333	-0.378	N/A	N/A
PPAR Signaling		1.387	1.342	N/A	N/A	0	N/A	1.414	-0.707	N/A	N/A
Integration of energy metabolism		-1	N/A	N/A	N/A	1.134	N/A	-2.714	0	N/A	N/A
GPCR-Mediated Integration of Enteroendocrine Signaling Exemplified by an L Cell		1.604	2.236	N/A	N/A	0	N/A	1	N/A	N/A	N/A
ISG15 antiviral mechanism		-1.89	N/A	N/A	N/A	N/A	N/A	-2.236	-0.707	N/A	N/A
Regulation of beta-cell development		-0.707	N/A	N/A	N/A	N/A	N/A	-2.236	-1.89	N/A	N/A
HER-2 Signaling in Breast Cancer		-0.408	-1.508	N/A	N/A	0.707	N/A	-1.698	0.5	N/A	N/A
Mitochondrial Dysfunction		1.134	0.302	N/A	N/A	0.258	0	0.378	2.746	N/A	N/A
Apoptosis Signaling		2.646	N/A	N/A	N/A	-0.816	N/A	-0.333	-1	N/A	N/A
Osteoarthritis Pathway		-0.447	-0.447	N/A	N/A	-0.816	N/A	-1.807	1.265	N/A	N/A
Ovarian Cancer Signaling		-1.508	-1.342	N/A	N/A	0	N/A	-1.89	N/A	N/A	N/A
Gαs Signaling		-0.905	-1	N/A	N/A	1.342	N/A	-1	0.447	N/A	N/A
ERCC6 (CSB) and EHMT2 (G9a) positively regulate rRNA expression		-2.236	N/A	N/A	N/A	N/A	N/A	-2	0.447	N/A	N/A
Adipogenesis pathway		-0.378	-0.707	N/A	0	2.646	N/A	0	0.943	N/A	N/A
Signaling by EGFR		-0.707	-2.333	N/A	N/A	N/A	N/A	-1.633	N/A	N/A	N/A
EGR2 and SOX10-mediated initiation of Schwann cell myelination		-1.414	-1	N/A	N/A	N/A	N/A	-2.236	N/A	N/A	N/A
Cellular response to heat stress		-1.667	N/A	N/A	N/A	N/A	N/A	-2.236	-0.707	N/A	N/A
Estrogen-Dependent Breast Cancer Signaling		-1.265	-1.342	N/A	N/A	0	N/A	-2	N/A	N/A	N/A
ESR-mediated signaling		-0.5	-0.378	1	N/A	0	N/A	-1.069	-1.604	N/A	N/A
VDR/RXR Activation		1.134	N/A	N/A	N/A	N/A	N/A	2.236	-1.134	N/A	N/A
RUNX1 regulates megakaryocyte differentiation and platelet function		-1.667	N/A	N/A	N/A	N/A	N/A	-2.828	0	N/A	N/A
Glycosaminoglycan metabolism		-0.832	-0.447	N/A	N/A	N/A	N/A	-3.207	N/A	N/A	N/A
Mitotic G1 phase and G1/S transition		-0.905	N/A	N/A	N/A	N/A	N/A	-1.342	-2.236	N/A	N/A
DNA Methylation and Transcriptional Repression Signaling		-1.508	N/A	N/A	N/A	-0.816	N/A	-1.508	0.632	N/A	N/A
RHO GTPases Activate WASPs and WAVEs		N/A	N/A	N/A	N/A	-1	N/A	-2.646	0.816	N/A	N/A
Meiotic synapsis		-2	N/A	N/A	N/A	N/A	N/A	-2.449	N/A	N/A	N/A
Presynaptic depolarization and calcium channel opening		-2.449	N/A	N/A	N/A	N/A	N/A	-2	N/A	N/A	N/A
Interleukin-3, Interleukin-5 and GM-CSF signaling		-1	N/A	N/A	N/A	-0.447	N/A	-2	-1	N/A	N/A
Ferroptosis Signaling Pathway		1.291	0.816	N/A	N/A	0	N/A	-0.905	1.414	N/A	N/A
Oncogene Induced Senescence		1.342	1	N/A	N/A	N/A	N/A	1.633	-0.447	N/A	N/A
TP53 Regulates Transcription of Cell Death Genes		-0.816	N/A	N/A	N/A	N/A	N/A	-2.236	-1.342	N/A	N/A
Transcriptional regulation by RUNX2		-0.333	-1	N/A	N/A	N/A	N/A	-1.633	-1.414	N/A	N/A
Colorectal Cancer Metastasis Signaling		-0.539	-0.632	N/A	N/A	-0.333	N/A	-2.837	0	N/A	N/A
p53 Signaling		0.832	0	N/A	N/A	-0.816	N/A	-1.265	-1.414	N/A	N/A
Endocannabinoid Cancer Inhibition Pathway		1.4	0.302	N/A	N/A	0.333	N/A	1.147	1.134	N/A	N/A
Macrophage Alternative Activation Signaling Pathway		-0.894	-0.707	N/A	N/A	0.816	N/A	-1.897	0	N/A	N/A
IL-7 Signaling Pathway		-0.905	-0.447	N/A	N/A	0	N/A	-2.121	0.816	N/A	N/A
BEX2 Signaling Pathway		0.775	1.134	N/A	-1	N/A	N/A	0	1.342	N/A	N/A
RNA Polymerase I Transcription		-2.236	N/A	N/A	N/A	N/A	N/A	-2	0	N/A	N/A
JAK/STAT Signaling		-1	-1	N/A	N/A	0	N/A	-2.236	N/A	N/A	N/A
Pre-NOTCH Expression and Processing		-0.707	N/A	N/A	N/A	N/A	N/A	-1.89	-1.633	N/A	N/A
Collagen chain trimerization		1.414	0	-1	N/A	N/A	N/A	0.816	-1	N/A	N/A
ATM Signaling		1.265	2.236	N/A	N/A	0	N/A	0.707	0	N/A	N/A
PI Metabolism		-1.941	N/A	N/A	N/A	N/A	N/A	-1.89	0.333	N/A	N/A
HIPPO signaling		0.707	0.816	N/A	1	N/A	N/A	1.633	0	N/A	N/A
Tumor Microenvironment Pathway		-0.229	-0.905	N/A	N/A	-1.633	N/A	-1	0.378	N/A	N/A
Gα12/13 Signaling		0	0.333	0.816	N/A	0.333	N/A	-1.732	0.905	N/A	N/A
Formation of paraxial mesoderm		-0.816	N/A	N/A	N/A	N/A	N/A	-2.449	-0.816	N/A	N/A
Gαi Signaling		0.632	N/A	N/A	N/A	1.134	N/A	-0.302	2	N/A	N/A
Retinoid metabolism and transport		0.378	-1	N/A	N/A	N/A	N/A	-2.646	N/A	N/A	N/A
Insulin Receptor Signaling		-1.291	-0.816	N/A	N/A	-1.134	N/A	-0.775	0	N/A	N/A
Chondroitin Sulfate Biosynthesis		-2.111	N/A	N/A	N/A	N/A	N/A	-1.89	N/A	N/A	N/A
Dermatan Sulfate Biosynthesis		-2.111	N/A	N/A	N/A	N/A	N/A	-1.89	N/A	N/A	N/A
Coronavirus Replication Pathway		N/A	-2	N/A	N/A	N/A	N/A	-2	0	N/A	N/A
Regulation of the Epithelial Mesenchymal Transition in Development Pathway		0	-1	N/A	N/A	N/A	N/A	-2.121	-0.816	N/A	N/A
Degradation of the extracellular matrix		0.905	-0.447	N/A	N/A	N/A	N/A	-0.447	-2.121	N/A	N/A
Transcriptional activity of SMAD2/SMAD3:SMAD4 heterotrimer		-1.265	N/A	N/A	N/A	-1	N/A	-1.633	0	N/A	N/A
Cytosolic sensors of pathogen-associated DNA		N/A	N/A	N/A	N/A	N/A	N/A	-2	-1.89	N/A	N/A
IL-10 Signaling		-0.243	0	N/A	-1	0.447	N/A	0.632	-1.508	N/A	N/A
Signaling by TGF-beta Receptor Complex		-1.414	N/A	N/A	N/A	N/A	N/A	-2.333	0	N/A	N/A
Dilated Cardiomyopathy Signaling Pathway		0	0.816	N/A	1	N/A	N/A	-1.291	-0.632	N/A	N/A
Transcriptional Regulation by VENTX		0.447	N/A	N/A	N/A	N/A	N/A	0.816	-2.449	N/A	N/A
Erythropoietin Signaling Pathway		-0.943	-0.632	N/A	N/A	0	N/A	-1.732	-0.378	N/A	N/A
DDX58/IFIH1-mediated induction of interferon-alpha/beta		-1	N/A	N/A	N/A	N/A	N/A	-1	-1.667	N/A	N/A
Post-translational protein phosphorylation		-0.832	-1.342	N/A	N/A	N/A	N/A	-1	-0.447	N/A	N/A
Visual phototransduction		-1.342	N/A	N/A	N/A	N/A	N/A	-2.236	0	N/A	N/A
Nonhomologous End-Joining (NHEJ)		-2.236	N/A	N/A	N/A	N/A	N/A	N/A	-1.342	N/A	N/A
Relaxin Signaling		-0.905	0	N/A	N/A	0.447	N/A	-2.121	0	N/A	N/A
BMAL1:CLOCK,NPAS2 activates circadian gene expression		-2.449	N/A	N/A	N/A	N/A	N/A	N/A	-1	N/A	N/A
Role of Osteoblasts in Rheumatoid Arthritis Signaling Pathway		-0.73	-0.905	N/A	N/A	0.816	N/A	0	-0.905	N/A	N/A
Signaling by PTK6		-1	-1	N/A	N/A	N/A	N/A	-1.342	0	N/A	N/A
Assembly of collagen fibrils and other multimeric structures		0.832	-1.134	N/A	N/A	N/A	N/A	0	-1.342	N/A	N/A
Chondroitin Sulfate Biosynthesis (Late Stages)		-1.667	N/A	N/A	N/A	N/A	N/A	-1.633	N/A	N/A	N/A
Signaling by ERBB4		0	-1.134	N/A	N/A	0	N/A	-2.121	N/A	N/A	N/A
Transcriptional regulation by RUNX3		0	N/A	N/A	N/A	N/A	N/A	-2.236	-1	N/A	N/A
Collagen degradation		0.333	-0.707	-1	N/A	N/A	N/A	0.378	-0.816	N/A	N/A
Role of CHK Proteins in Cell Cycle Checkpoint Control		-1.89	N/A	N/A	N/A	N/A	N/A	-1.342	N/A	N/A	N/A
Thyroid Cancer Signaling		-0.775	-0.707	N/A	N/A	N/A	N/A	-1.732	N/A	N/A	N/A
GABA receptor activation		-0.302	N/A	N/A	N/A	N/A	N/A	-1.89	-1	N/A	N/A
Netrin-1 signaling		-0.728	-0.707	N/A	0.447	0	N/A	-1.291	0	N/A	N/A
Sumoylation Pathway		1.387	1	N/A	N/A	N/A	N/A	0.378	-0.378	N/A	N/A
Role of NANOG in Mammalian Embryonic Stem Cell Pluripotency		-1	-0.447	N/A	N/A	-0.447	N/A	-1.134	N/A	N/A	N/A
PCP (Planar Cell Polarity) Pathway		-0.378	N/A	N/A	N/A	N/A	N/A	-2.646	N/A	N/A	N/A
Inhibition of Angiogenesis by TSP1		0	N/A	N/A	N/A	N/A	N/A	-2	1	N/A	N/A
Gastrin-CREB signalling pathway via PKC and MAPK		N/A	N/A	N/A	N/A	2	N/A	N/A	1	N/A	N/A
Apoptotic execution phase		-0.707	N/A	N/A	N/A	0	N/A	-2.236	N/A	N/A	N/A
Aryl Hydrocarbon Receptor Signaling		0.258	-0.816	-1	N/A	N/A	N/A	-0.535	0.333	N/A	N/A
Signaling by ALK		-0.816	N/A	N/A	N/A	N/A	N/A	-2	N/A	N/A	N/A
Nephrin family interactions		-0.816	N/A	N/A	N/A	N/A	N/A	-2	N/A	N/A	N/A
FAT10 Cancer Signaling Pathway		-1	-1.342	N/A	N/A	N/A	N/A	-0.447	0	N/A	N/A
Dermatan Sulfate Biosynthesis (Late Stages)		-1.414	N/A	N/A	N/A	N/A	N/A	-1.342	N/A	N/A	N/A
Oxidative Phosphorylation		N/A	N/A	N/A	N/A	N/A	N/A	N/A	-2.714	N/A	N/A
Syndecan interactions		1.265	-1	N/A	N/A	0	N/A	0.447	0	N/A	N/A
Regulation of Cellular Mechanics by Calpain Protease		-1.342	N/A	N/A	N/A	N/A	N/A	N/A	1.342	N/A	N/A
tRNA Charging		N/A	N/A	N/A	N/A	N/A	N/A	-2.236	-0.447	N/A	N/A
Insulin processing		-0.447	N/A	N/A	N/A	N/A	N/A	-2.236	N/A	N/A	N/A
TP53 Regulates Metabolic Genes		-0.378	N/A	N/A	N/A	N/A	N/A	-0.333	-1.941	N/A	N/A
Effects of PIP2 hydrolysis		-2.646	N/A	N/A	N/A	N/A	N/A	N/A	0	N/A	N/A
Transport of bile salts and organic acids, metal ions and amine compounds		0	N/A	N/A	0	-1	N/A	-1.633	N/A	N/A	N/A
Lymphotoxin β Receptor Signaling		-1.633	N/A	N/A	N/A	N/A	N/A	N/A	-1	N/A	N/A
CDX Gastrointestinal Cancer Signaling Pathway		0	0.333	N/A	N/A	1	N/A	0.832	0.333	N/A	N/A
Ceramide Signaling		0.333	-0.447	N/A	1	N/A	N/A	-0.707	N/A	N/A	N/A
TBC/RABGAPs		N/A	N/A	N/A	N/A	N/A	N/A	N/A	-2.449	N/A	N/A
nNOS Signaling in Neurons		N/A	N/A	N/A	N/A	N/A	N/A	-2.449	N/A	N/A	N/A
NR1H2 and NR1H3-mediated signaling		0	N/A	N/A	N/A	N/A	N/A	0.816	-1.633	N/A	N/A
Integrin cell surface interactions		1.941	0	N/A	N/A	N/A	N/A	0.378	0	N/A	N/A
Zymosterol Biosynthesis		-2.236	N/A	N/A	N/A	N/A	N/A	N/A	N/A	N/A	N/A
Amyloid Processing		N/A	N/A	N/A	N/A	N/A	N/A	N/A	2.236	N/A	N/A
RNA Polymerase III Transcription		N/A	N/A	N/A	N/A	N/A	N/A	-2.236	N/A	N/A	N/A
CSDE1 Signaling Pathway		0.707	N/A	N/A	N/A	-0.447	N/A	-1	0	N/A	N/A
Electron transport, ATP synthesis, and heat production by uncoupling proteins		N/A	N/A	N/A	N/A	N/A	N/A	N/A	-2.138	N/A	N/A
Transcriptional Regulation by NPAS4		0	N/A	N/A	N/A	-1	N/A	0	-1.134	N/A	N/A
PEDF Signaling		-0.302	-0.816	N/A	N/A	N/A	N/A	-1	0	N/A	N/A
Signaling by NOTCH2		-0.378	N/A	N/A	N/A	N/A	N/A	N/A	-1.633	N/A	N/A
RAN Signaling		N/A	N/A	N/A	N/A	N/A	N/A	-2	N/A	N/A	N/A
G-protein beta:gamma signalling		N/A	N/A	N/A	N/A	N/A	N/A	-2	N/A	N/A	N/A
NFE2L2 regulating anti-oxidant/detoxification enzymes		N/A	N/A	N/A	N/A	N/A	N/A	N/A	-2	N/A	N/A
DAP12 interactions		N/A	N/A	N/A	N/A	N/A	N/A	-2	N/A	N/A	N/A
RHO GTPases Activate ROCKs		N/A	N/A	N/A	N/A	N/A	N/A	-2	N/A	N/A	N/A
MAPK targets/ Nuclear events mediated by MAP kinases		-1	N/A	N/A	N/A	N/A	N/A	N/A	1	N/A	N/A
April Mediated Signaling		0.447	N/A	N/A	N/A	N/A	N/A	-1	0.447	N/A	N/A
Small Cell Lung Cancer Signaling		-0.707	N/A	N/A	N/A	0	N/A	-1	0	N/A	N/A
Transcriptional Regulation by E2F6		1.633	N/A	N/A	N/A	N/A	N/A	N/A	N/A	N/A	N/A
Role of WNT/GSK-3β Signaling in the Pathogenesis of Influenza		1.633	N/A	N/A	N/A	N/A	N/A	N/A	N/A	N/A	N/A
ERB2-ERBB3 Signaling		-0.905	0	N/A	N/A	N/A	N/A	-0.707	N/A	N/A	N/A
Telomerase Signaling		-0.577	0	N/A	N/A	0	N/A	-0.632	-0.378	N/A	N/A
Apelin Pancreas Signaling Pathway		-1.134	N/A	N/A	N/A	N/A	N/A	-0.447	N/A	N/A	N/A
MAPK6/MAPK4 signaling		-0.905	0	N/A	N/A	0	N/A	-0.577	0	N/A	N/A
Basal Cell Carcinoma Signaling		0.302	0.447	N/A	N/A	N/A	N/A	-0.707	N/A	N/A	N/A
Transcriptional Regulation by MECP2		0	0.447	N/A	N/A	0	N/A	1	0	N/A	N/A
B Cell Activating Factor Signaling		0	N/A	N/A	N/A	N/A	N/A	-1	0.447	N/A	N/A
Fatty acyl-CoA biosynthesis		-1.342	N/A	N/A	N/A	N/A	N/A	N/A	N/A	N/A	N/A
Transcriptional regulation of pluripotent stem cells		-1.342	N/A	N/A	N/A	N/A	N/A	N/A	N/A	N/A	N/A
Interleukin-7 signaling		-1.342	N/A	N/A	N/A	N/A	N/A	N/A	N/A	N/A	N/A
Regulation of TP53 Activity through Methylation		N/A	N/A	N/A	N/A	N/A	N/A	N/A	-1.342	N/A	N/A
Elastic fibre formation		-0.302	N/A	N/A	N/A	N/A	N/A	N/A	1	N/A	N/A
IL-12 Signaling and Production in Macrophages		-0.447	0	N/A	N/A	0.816	N/A	0	0	N/A	N/A
Signaling by BMP		-1.134	N/A	N/A	N/A	N/A	N/A	N/A	N/A	N/A	N/A
NGF-stimulated transcription		N/A	N/A	N/A	N/A	N/A	N/A	-1	N/A	N/A	N/A
Cristae formation		N/A	N/A	N/A	N/A	N/A	N/A	N/A	-1	N/A	N/A
Insertion of tail-anchored proteins into the endoplasmic reticulum membrane		N/A	N/A	N/A	N/A	N/A	N/A	N/A	-1	N/A	N/A
Bladder Cancer Signaling		-1	N/A	N/A	N/A	N/A	N/A	N/A	N/A	N/A	N/A
Integrin signaling		N/A	N/A	N/A	N/A	N/A	N/A	N/A	-1	N/A	N/A
Caspase activation via Dependence Receptors in the absence of ligand		N/A	N/A	N/A	N/A	N/A	N/A	-1	N/A	N/A	N/A
Ubiquinol-10 Biosynthesis (Eukaryotic)		N/A	N/A	N/A	N/A	N/A	N/A	N/A	-1	N/A	N/A
Inflammasome pathway		-1	N/A	N/A	N/A	N/A	N/A	N/A	N/A	N/A	N/A
Hypoxia Signaling in the Cardiovascular System		-1	N/A	N/A	N/A	N/A	N/A	0	N/A	N/A	N/A
Dopamine Receptor Signaling		0	N/A	N/A	N/A	N/A	N/A	-1	N/A	N/A	N/A
Valine Degradation I		-1	N/A	N/A	N/A	N/A	N/A	N/A	N/A	N/A	N/A
Role of p14/p19ARF in Tumor Suppression		0.447	N/A	N/A	N/A	N/A	N/A	0.447	N/A	N/A	N/A
Sonic Hedgehog Signaling		0.447	N/A	N/A	N/A	N/A	N/A	0.447	N/A	N/A	N/A
Apelin Liver Signaling Pathway		-0.447	N/A	N/A	N/A	N/A	N/A	0.447	N/A	N/A	N/A
Melanoma Signaling		-0.378	N/A	N/A	N/A	N/A	N/A	-0.447	N/A	N/A	N/A
IL-9 Signaling		-0.816	N/A	N/A	N/A	N/A	N/A	N/A	N/A	N/A	N/A
Processing of Capped Intronless Pre-mRNA		N/A	N/A	N/A	N/A	N/A	N/A	N/A	-0.816	N/A	N/A
HSP90 chaperone cycle for steroid hormone receptors in the presence of ligand		N/A	N/A	N/A	N/A	N/A	N/A	N/A	-0.816	N/A	N/A
GPVI-mediated activation cascade		N/A	N/A	N/A	N/A	N/A	N/A	-0.816	N/A	N/A	N/A
Cell Cycle: G1/S Checkpoint Regulation		0.577	N/A	N/A	N/A	N/A	N/A	0	N/A	N/A	N/A
Interleukin-2 family signaling		0	N/A	N/A	N/A	-0.447	N/A	N/A	N/A	N/A	N/A
Estrogen-mediated S-phase Entry		0.447	N/A	N/A	N/A	N/A	N/A	N/A	N/A	N/A	N/A
FOXO-mediated transcription of oxidative stress, metabolic and neuronal genes		-0.378	N/A	N/A	N/A	N/A	N/A	N/A	N/A	N/A	N/A
Role of JAK2 in Hormone-like Cytokine Signaling		0.333	N/A	N/A	N/A	N/A	N/A	N/A	N/A	N/A	N/A
UDP-N-acetyl-D-galactosamine Biosynthesis II		N/A	N/A	N/A	N/A	N/A	N/A	N/A	N/A	N/A	N/A
Signaling by Erythropoietin		N/A	N/A	N/A	N/A	N/A	N/A	N/A	N/A	N/A	N/A
GABA synthesis, release, reuptake and degradation		N/A	N/A	N/A	N/A	N/A	N/A	N/A	N/A	N/A	N/A
rRNA processing		N/A	N/A	N/A	N/A	N/A	N/A	N/A	N/A	N/A	N/A
Trans, trans-farnesyl Diphosphate Biosynthesis		N/A	N/A	N/A	N/A	N/A	N/A	N/A	N/A	N/A	N/A
rRNA modification in the mitochondrion		N/A	N/A	N/A	N/A	N/A	N/A	N/A	N/A	N/A	N/A
Semaphorin Signaling in Neurons		N/A	N/A	N/A	N/A	N/A	N/A	N/A	N/A	N/A	N/A
Leucine Degradation I		N/A	N/A	N/A	N/A	N/A	N/A	N/A	N/A	N/A	N/A
Tryptophan catabolism		N/A	N/A	N/A	N/A	N/A	N/A	N/A	N/A	N/A	N/A
GABA Receptor Signaling		N/A	N/A	N/A	N/A	N/A	N/A	N/A	N/A	N/A	N/A
Ephrin A Signaling		N/A	N/A	N/A	N/A	N/A	N/A	N/A	N/A	N/A	N/A
Neurotransmitter receptors and postsynaptic signal transmission		N/A	N/A	N/A	N/A	N/A	N/A	N/A	N/A	N/A	N/A
Methylmalonyl Pathway		N/A	N/A	N/A	N/A	N/A	N/A	N/A	N/A	N/A	N/A
Maturity Onset Diabetes of Young (MODY) Signaling		N/A	N/A	N/A	N/A	N/A	N/A	N/A	N/A	N/A	N/A
DNA Double-Strand Break Repair by Non-Homologous End Joining		N/A	N/A	N/A	N/A	N/A	N/A	N/A	N/A	N/A	N/A
Role of OCT4 in Mammalian Embryonic Stem Cell Pluripotency		N/A	N/A	N/A	N/A	N/A	N/A	N/A	N/A	N/A	N/A
Role of Osteoblasts, Osteoclasts and Chondrocytes in Rheumatoid Arthritis		N/A	N/A	N/A	N/A	N/A	N/A	N/A	N/A	N/A	N/A
Hereditary Breast Cancer Signaling		N/A	N/A	N/A	N/A	N/A	N/A	N/A	N/A	N/A	N/A
Regulation of TP53 Activity through Association with Co-factors		N/A	N/A	N/A	N/A	N/A	N/A	N/A	N/A	N/A	N/A
Protein Ubiquitination Pathway		N/A	N/A	N/A	N/A	N/A	N/A	N/A	N/A	N/A	N/A
Glucocorticoid Receptor Signaling		N/A	N/A	N/A	N/A	N/A	N/A	N/A	N/A	N/A	N/A
Biotin-carboxyl Carrier Protein Assembly		N/A	N/A	N/A	N/A	N/A	N/A	N/A	N/A	N/A	N/A
Hepatic Fibrosis / Hepatic Stellate Cell Activation		N/A	N/A	N/A	N/A	N/A	N/A	N/A	N/A	N/A	N/A
Interleukin-15 signaling		N/A	N/A	N/A	N/A	N/A	N/A	N/A	N/A	N/A	N/A
Cellular Effects of Sildenafil (Viagra)		N/A	N/A	N/A	N/A	N/A	N/A	N/A	N/A	N/A	N/A
Glutamate Dependent Acid Resistance		N/A	N/A	N/A	N/A	N/A	N/A	N/A	N/A	N/A	N/A
Cardiomyocyte Differentiation via BMP Receptors		N/A	N/A	N/A	N/A	N/A	N/A	N/A	N/A	N/A	N/A
Oleate Biosynthesis II (Animals)		N/A	N/A	N/A	N/A	N/A	N/A	N/A	N/A	N/A	N/A
Parkinson's Signaling		N/A	N/A	N/A	N/A	N/A	N/A	N/A	N/A	N/A	N/A
Germ Cell-Sertoli Cell Junction Signaling		N/A	N/A	N/A	N/A	N/A	N/A	N/A	N/A	N/A	N/A
Clathrin-mediated Endocytosis Signaling		N/A	N/A	N/A	N/A	N/A	N/A	N/A	N/A	N/A	N/A
Axonal Guidance Signaling		N/A	N/A	N/A	N/A	N/A	N/A	N/A	N/A	N/A	N/A
Epoxysqualene Biosynthesis		N/A	N/A	N/A	N/A	N/A	N/A	N/A	N/A	N/A	N/A
Heme Degradation		N/A	N/A	N/A	N/A	N/A	N/A	N/A	N/A	N/A	N/A
Folate Transformations I		N/A	N/A	N/A	N/A	N/A	N/A	N/A	N/A	N/A	N/A
Gap Junction Signaling		N/A	N/A	N/A	N/A	N/A	N/A	N/A	N/A	N/A	N/A
Mitotic Telophase/Cytokinesis		N/A	N/A	N/A	N/A	N/A	N/A	N/A	N/A	N/A	N/A
NFE2L2 regulates pentose phosphate pathway genes		N/A	N/A	N/A	N/A	N/A	N/A	N/A	N/A	N/A	N/A
Glucose and Glucose-1-phosphate Degradation		N/A	N/A	N/A	N/A	N/A	N/A	N/A	N/A	N/A	N/A
Mechanisms of Viral Exit from Host Cells		N/A	N/A	N/A	N/A	N/A	N/A	N/A	N/A	N/A	N/A
RHO GTPases activate PAKs		N/A	N/A	N/A	N/A	N/A	N/A	N/A	N/A	N/A	N/A
Protein methylation		N/A	N/A	N/A	N/A	N/A	N/A	N/A	N/A	N/A	N/A
Histamine Biosynthesis		N/A	N/A	N/A	N/A	N/A	N/A	N/A	N/A	N/A	N/A
Lipophagy		N/A	N/A	N/A	N/A	N/A	N/A	N/A	N/A	N/A	N/A
Reelin signalling pathway		N/A	N/A	N/A	N/A	N/A	N/A	N/A	N/A	N/A	N/A
NFE2L2 regulating TCA cycle genes		N/A	N/A	N/A	N/A	N/A	N/A	N/A	N/A	N/A	N/A
Lysine Degradation V		N/A	N/A	N/A	N/A	N/A	N/A	N/A	N/A	N/A	N/A
Signaling by Type 1 Insulin-like Growth Factor 1 Receptor (IGF1R)		N/A	N/A	N/A	N/A	N/A	N/A	N/A	N/A	N/A	N/A
Virus Entry via Endocytic Pathways		N/A	N/A	N/A	N/A	N/A	N/A	N/A	N/A	N/A	N/A
Lysine Degradation II		N/A	N/A	N/A	N/A	N/A	N/A	N/A	N/A	N/A	N/A
DNA Double-Strand Break Repair by Homologous Recombination		N/A	N/A	N/A	N/A	N/A	N/A	N/A	N/A	N/A	N/A
Oxytocin in Spinal Neurons Signaling Pathway		N/A	N/A	N/A	N/A	N/A	N/A	N/A	N/A	N/A	N/A
Prostate Cancer Signaling		N/A	N/A	N/A	N/A	N/A	N/A	N/A	N/A	N/A	N/A
Ethanol Degradation IV		N/A	N/A	N/A	N/A	N/A	N/A	N/A	N/A	N/A	N/A
NGF processing		N/A	N/A	N/A	N/A	N/A	N/A	N/A	N/A	N/A	N/A
ATF4 activates genes in response to endoplasmic reticulum stress		N/A	N/A	N/A	N/A	N/A	N/A	N/A	N/A	N/A	N/A
Regulation of RUNX1 Expression and Activity		N/A	N/A	N/A	N/A	N/A	N/A	N/A	N/A	N/A	N/A
Remodeling of Epithelial Adherens Junctions		N/A	N/A	N/A	N/A	N/A	N/A	N/A	N/A	N/A	N/A
Notch Signaling		N/A	N/A	N/A	N/A	N/A	N/A	N/A	N/A	N/A	N/A
Role of Macrophages, Fibroblasts and Endothelial Cells in Rheumatoid Arthritis		N/A	N/A	N/A	N/A	N/A	N/A	N/A	N/A	N/A	N/A
Acetate Conversion to Acetyl-CoA		N/A	N/A	N/A	N/A	N/A	N/A	N/A	N/A	N/A	N/A
Platelet Adhesion to exposed collagen		N/A	N/A	N/A	N/A	N/A	N/A	N/A	N/A	N/A	N/A
RHOBTB3 ATPase cycle		N/A	N/A	N/A	N/A	N/A	N/A	N/A	N/A	N/A	N/A
Regulation of TLR by endogenous ligand		N/A	N/A	N/A	N/A	N/A	N/A	N/A	N/A	N/A	N/A
Regulation of the Epithelial-Mesenchymal Transition Pathway		N/A	N/A	N/A	N/A	N/A	N/A	N/A	N/A	N/A	N/A
Class C/3 (Metabotropic glutamate/pheromone receptors)		N/A	N/A	N/A	N/A	N/A	N/A	N/A	N/A	N/A	N/A
nNOS Signaling in Skeletal Muscle Cells		N/A	N/A	N/A	N/A	N/A	N/A	N/A	N/A	N/A	N/A
Meiotic recombination		N/A	N/A	N/A	N/A	N/A	N/A	N/A	N/A	N/A	N/A
Lysine catabolism		N/A	N/A	N/A	N/A	N/A	N/A	N/A	N/A	N/A	N/A
Glycogen Biosynthesis II (from UDP-D-Glucose)		N/A	N/A	N/A	N/A	N/A	N/A	N/A	N/A	N/A	N/A
RHO GTPases regulate CFTR trafficking		N/A	N/A	N/A	N/A	N/A	N/A	N/A	N/A	N/A	N/A
Creatine-phosphate Biosynthesis		N/A	N/A	N/A	N/A	N/A	N/A	N/A	N/A	N/A	N/A
MSP-RON Signaling Pathway		N/A	N/A	N/A	N/A	N/A	N/A	N/A	N/A	N/A	N/A
LXR/RXR Activation		0	0	N/A	N/A	N/A	N/A	N/A	N/A	N/A	N/A
Neurotransmitter uptake and metabolism In glial cells		N/A	N/A	N/A	N/A	N/A	N/A	N/A	N/A	N/A	N/A
Regulation of cholesterol biosynthesis by SREBP (SREBF)		N/A	N/A	N/A	N/A	N/A	N/A	N/A	N/A	N/A	N/A
Calcium Transport I		N/A	N/A	N/A	N/A	N/A	N/A	N/A	N/A	N/A	N/A
Lanosterol Biosynthesis		N/A	N/A	N/A	N/A	N/A	N/A	N/A	N/A	N/A	N/A
STAT5 Activation		N/A	N/A	N/A	N/A	N/A	N/A	N/A	N/A	N/A	N/A
Cell Cycle Regulation by BTG Family Proteins		N/A	N/A	N/A	N/A	N/A	N/A	N/A	N/A	N/A	N/A
Tight Junction Signaling		N/A	N/A	N/A	N/A	N/A	N/A	N/A	N/A	N/A	N/A
Telomere Extension by Telomerase		N/A	N/A	N/A	N/A	N/A	N/A	N/A	N/A	N/A	N/A
NLR signaling pathways		N/A	N/A	N/A	N/A	N/A	N/A	N/A	0	N/A	N/A
GDP-glucose Biosynthesis		N/A	N/A	N/A	N/A	N/A	N/A	N/A	N/A	N/A	N/A
Metabolism of cofactors		N/A	N/A	N/A	N/A	N/A	N/A	N/A	N/A	N/A	N/A
Trehalose Degradation II (Trehalase)		N/A	N/A	N/A	N/A	N/A	N/A	N/A	N/A	N/A	N/A
Xenobiotic Metabolism Signaling		N/A	N/A	N/A	N/A	N/A	N/A	N/A	N/A	N/A	N/A
Signaling by CSF3 (G-CSF)		N/A	N/A	N/A	N/A	N/A	N/A	N/A	N/A	N/A	N/A
Cleavage and Polyadenylation of Pre-mRNA		N/A	N/A	N/A	N/A	N/A	N/A	N/A	N/A	N/A	N/A
Glutamate Degradation III (via 4-aminobutyrate)		N/A	N/A	N/A	N/A	N/A	N/A	N/A	N/A	N/A	N/A
Hematopoiesis from Multipotent Stem Cells		N/A	N/A	N/A	N/A	N/A	N/A	N/A	N/A	N/A	N/A
Circadian Rhythm Signaling		N/A	N/A	N/A	N/A	N/A	N/A	N/A	N/A	N/A	N/A
Ketogenesis		N/A	N/A	N/A	N/A	N/A	N/A	N/A	N/A	N/A	N/A
